# Hierarchical Gene Cluster Regulation Across Vertebrate Skins: Developmental Control of Keratin Gene Expression

**DOI:** 10.64898/2026.07.14.738566

**Authors:** Wen-Chien Jea, Ping Wu, Chih-Kuan Chen, Cheng-Ming Chuong, Ya-Chen Liang

## Abstract

Developmental competence allows tissues to respond to inductive cues before committing to specialized forms, but how this potential is encoded at clustered gene-family loci is poorly understood. We use vertebrate skin to address this problem. Epidermis responds to regional dermal signals before committing to feather, scale, or differentiated programs, and α-keratin loci provide a stringent genomic test: separated type-I/type-II clusters show coordinated transcriptional pairing, yet individual keratin genes are selectively deployed across appendage, differentiation, and disease states. Using chicken developmental genomics with comparative mouse and human epidermal datasets, we show that α-keratin clusters are organized before commitment as scaffolded chromatin domains. Within these domains, regulatory elements remain broadly accessible but acquire state-specific activity during commitment and differentiation. Inter-cluster contacts and chromatin-factor perturbation link this architecture to keratin output and morphology. These findings reveal a locus-level chromatin basis for developmental competence, enabling domain-level coordination with gene-level selectivity during epidermal diversification.
