## Supplemental Data 1 for "Hierarchical Gene Cluster Regulation Across Vertebrate Skins: Developmental Control of Keratin Gene Expression"

### Sheet: TypeI_14
chr	start	end	strand	GG4_publication_gene_name	Ng_GG6a	GG6a_gene_name	gene_id	best_hit_name_mouse	best_hit_name_human	sequence
27	7303676	7318218	-			SMARCE1	ENSGALG00000003882	SMARCE1	SMARCE1
27	7320674	7326276	-			KRT222	ENSGALG00000003859	KRT222	KRT222
27	7328017	7334778	-			KRT12	ENSGALG00000019715	KRT12	KRT12
27	7336035	7340148	-			KRT20	ENSGALG00000019716	KRT20	KRT20
27	7349558	7359229	-			KRT23	ENSGALG00000039447	KRT23	KRT23
27	7361940	7366365	-			KRT15	ENSGALG00000019718	KRT15	KRT15
27	7369277	7373939	-			KRT19	ENSGALG00000019719	KRT19	KRT19
27	7380153	7391983	-	KRT16a and KRT16b are isoforms of GG6a KRT42L	KRT16A, B	KRT42L	LOC100857659	KRT42	KRT14	>XP_003642867.2 length=442 MSCSIKRTSSTSYRSGGGGGICGGAGGRSSSTSCRRYASSVIGGGSSAGG ACGIGYGGGMSAGSLAGGFGGGLGGGFGGGFAGSFGAGGDILLSGNEKIT MQNLNDRLASYLDKVRRLEEDNAQLELHIREWYRKQAPSVSKDYSSYYQT IEQLQNQIISATVDNNRMLLDIDNSKMTADDFRMKYENELVIRQSVESDV NGLRNLLDDLTHTRSSLESELESLKEELIALKRNHEEELRQLQSQTGGDV SVEVNAAPGEDLTKILNDLRNEYEQIIEKNRREVEQWYEVKIEEVNRQVT SSSQDIQTSSHQLTELKREMQNLEIELQAQLSTKNSLENSLAETESRYGC LLQQIQGQINSVEEE…
27	7394030	7399036	-			KRT10	ENSGALG00000034349	KRT10	KRT10
27	7404853	7409514	-			KRT9	ENSGALG00000036846	KRT9	KRT9
27	7412902	7417767	-	KRT13a	KRT13A	KRT17L	LOC772080	KRT17	KRT13	>XP_001233972.1 length=466 MSCNIKETITVSSKGRSSGGSCIIGGGGGARISSYAIGSGRGFSGRSYCG GVNYGGGLSVGSLAGGSYGGGNCYGNGLGFGLGGGVVVGGLGSDCLLSSC DEKVTMQNLNDRLASYLDKVKCLEKENAELECRIREWYATQGLSCEPRDY SCYYKEIEDLQNQIVCATIDNNKIILDIDNSRMAADDFRVKYETELALRQ SVEADINGLRQVLDQLTLCRSDLEAQLESLREELCCLKKNHEEEMNCLRK QSTGDVSVEVNACPGPDLRQILEDLRCQYETLIARNRKEVEDWYECKIEE VNREVITSGQEVETCNNQVTELRRQLQALEIDLQAQLSQRNNLESSLAET ECQYNTLLGELQNQI…
27	7422075	7426921	-	KRT13b	KRT13B	KRTC42L	LOC420039	KRT42	KRT13	>XP_418162.6 length=503 MSCSIKQTTGSLRGRTSGGSCVIGGGGGGGGARMSSVSSGRYTTCGIGGS RGFSGRSYCGGVNYGGGLSSGSLVGGSYGGGLGAAVLGGCSGIGFSGGSA RFGGGIGGGLGISLGGGVVGGGFSGDGILLSGDEKVTMQNLNDRLASYLD KVRCLEQENADLECRIREWYAKQGPFCEPRDYSCYYKEIEDLQNQIVCAT IDNNKIILNIDNSRMTADDFRVKYETELALRQSVEADINGLRQVLDQLTL CRSDLEAQLESLREELCCLKKNHEEEMNCLRKQSTGDVSVEVNACPGPDL RKILEEMRCQYETLIERNRKEVEDWYECKIEEVNREVITSGQEVETCNNQ VTELRRQLQALEIDLQAQ…
27	7431891	7434718	-	KRT13c	KRT13C	KRT42L_2	LOC771995	KRT42	KRT13	>XP_003642868.1 length=427 MSCAQQCGTRGSAGSWAGTTQGSSASPGRQAAFELAAAARGFSGGSLGEG LLGQQLGAGSMSGGSFGATQRACSTLGFSTGGICVRGTGSFGRAGEGILF ANNEKATMQNLNDRLASYLDKVRLLESENAELECRIREWYAKVGPSCEPR DYSCFHKEIEDLQNQILCAAMETNKILLNIDNSQMTAEDFRAKYETECSL RQNVDADICNLRPVLDQLASCKADLQLQCEAVTEEMCCLRANHEEEMSCL RKQATGDVSVEVNACPGPDLRKILEELRCQYETLMERNRKETEQWFACKV EEVNLEVITSSQEIESSNKQVTELRRQLQGLEINVQAQLTMKENLESSLA ETECRYNKYLSELQS…
27	7438735	7442565	-			KRT14	ENSGALG00000003690	KRT14	KRT14
27	7445505	7449377	-			KRT17	ENSGALG00000051754	KRT17	KRT17
27	7461464	7463276	+			EIF1	ENSGALG00000028517	EIF1	EIF1

### Sheet: TypeII_17
chr	start	end	strand	GG4_publication_gene_name	Ng_GG6a	GG6a_gene_name	GG6a_gene_id	best_hit_name_mouse	best_hit_name_human	sequence
33	5163767	5215939	+			BCDIN3D	ENSGALG00000043400	BCDIN3D	BCDIN3D
33	5187366	5206055	-			KRT80	ENSGALG00000039634	KRT80	KRT80
33	5216392	5225910	+	KRT78		KRT7	NM_204932.1	KRT7	KRT7
33	5229272	5233966	-			KRT 84	LOC426897	KRT 84	KRT 84
33	5241761	5245597	-	KRT75b		KRT75	NM_001001314.2	KRT75	KRT75
33	5249338	5254464	-	KRT75a		KRT6a	NM_001001313.2	KRT6a	KRT6a
33	5260250	5267112	-		KRT5A	KRT5	NM_001001195.2	KRT5	KRT5
33	5271596	5276678	-	KRT3	KRT5B	KRT75L3	ENSGALG00000043689	KRT75	KRT75
33	5280301	5287505	-	KRT74		KRT75L4	ENSGALG00000044875	KRT6b	KRT75	>XP_015155859.1 length=616 MSRQCYTSSSLLGRRGFSSASAVCGLGRAGSSSASVCQPAARRCGLGGFS SRSVCDLGRGQRISFGGSCRSAAYGAGSVGRCGTAYGGGRFGVGTVVGFG NCGGYGGLGGYRGLGDGVAMGGYSGGISIGLGGGRSEGIRGVSIHPELLK PLCVGVDPEECQVRTHEKEQIKNLNNQFACFIDKVRLLEQQNKVLTTKWE LLQQYVLPASRRNLEPVFENFICNLRKQLECVLGERERLENEERCLRDLV QEYKCKYEDEINKRTAAENEFVVLKKDVDCLYLTKEELEVRVGLLRQQLE FLKCIYAEERAQMDCQLCDTSVIVQMDNSRDLDMEGIIKSVECCYEEIAQ KSKAEVEAFYQTRLE…
33	5299392	5305964	-	KRT73		KRT73L	LOC768978	KRT71	KRT73	>XP_015155862.1 length=615 MSRQAPTVRSVLGRRGFSSASEICGRSYAAACQPARCAAGAYSSRSVCNL GGSRRISYVNGVCGNGCFGDFGFGGVVGYGNAGGRVSLCGPRGYSIVRGY PDRKGEGIQGICIDERLLKPLCVGVDPLEHEIRCQEKEQIKTLNTQFACF IDKVRFLEQQNKVLETKWGLLQQYVLPKKGKNLELYFENYICDLRKRLDC LLCEKQKLGNEECATSQLVEEFKCKYEEEINRRTTVENEFVALKKDADCI FLNKEELEVKVDLLRRQLELLKCVFEEERAQVDRQLCDTSVIVKMDNNRD LDMESIIKNVECWYQEIAQKSKEEVDAFYQTRFQELQDKRGKYCDDLQSN KCEISELTRMIQKLQ…
33	5310873	5316572	-	KRT1		KRT7L	LOC107055419	KRT75	KRT75	>XP_025001374.1 length=604 MYKSGARGRQSRGALLELPAPLSSSSSVSFVLFWVTSASMSQQLAAGRAL HGRKFSASSAGGGVSCCRSSAFPSTAPFGRGYGTWSSRSLQNMDGCKWIS SGICASGECGRHGRMLGFHGCGREGIRAVHVNENLLRPLDVKIDPEIQRI RRQEREQMRSLNNQFACLIDKVQHLEQQNRLLATKWAFLQKHILPSQKNF KHVFNTFICSLQRRLDSLLHERGQMELELNNTEKLIEDLKCKYEQEVNRC TAAENEFVLLKKDADCVYLTKAELEAKLETLKQQIELLKCMSAQGTAEME KSLCDTSVVVKMDNSRSLDTEGILRGIELWYEDVAQKSKAELDALYRTRY QELEETKRKQCSELK…
33	5327387	5335151	-	KRT79		KRT79L	LOC431300	KRT75	KRT75	>XP_025001353.1 length=1367 MSHHFFRFGDGNFSSSSAHCGTLGSGRGSSAMSHWEDDGGQRFGGYGYGY GHGYGSRSLHNLSGFRNFSTGGIYGGDGGWYGRHGGYYDGRYLDRDLGRR VYFVGDFQGGAGRMYGGGSSRGMLSGGLREQGAGQGSAHPAAGGGIEEVH VNTNLLRPIQVQVDPEFQRMRSDEKEQIKTLNXQFASFIDKVQCLERQNQ ALMTKWELLQQQSSRPEESRSITSFFQSYINNLQRQLDMLQSQKEQLDPE AYEMLQLVEDYKKRFEDEINKRASKEEEYVELKKELDSTYMRKMEFEVRV EILKQELEFLRCLYEAELSQLQTVVDNTNVILSMDNGREVNMDGIIEEVR QEYEKIAQKGKDEV…
33	5347904	5351986	-	KRT6b		KRT75L2	ENSGALG00000033381	KRT75	KRT75
33	5356010	5360336	-	KRT6a		KRT71	ENSGALG00000038579	KRT71	KRT71
33	5364541	5369639	-	KRT6c		KRT75L1	XM_015300374.2	KRT75	KRT75
33	5374424	5379366	-	KRT4		KRT4L	LOC112529929	KRT4	KRT4
33	5387849	5397043	-			KRT8	XM_015272617.2	KRT8	KRT8
33	5401131	5408440	+			KRT18	XM_025145666.1	KRT18	KRT18
33	5409744	5422665	+			EIF4B	ENSGALG00000045352	EIF4B	EIF4B
