## Supplemental Data 2 for "Hierarchical Gene Cluster Regulation Across Vertebrate Skins: Developmental Control of Keratin Gene Expression"

### Sheet: Human
This catalog summarizes datasets used or considered in the keratin manuscript v2/v3 analyses. Candidate, exploratory, excluded, and missing datasets are explicitly labeled.
dataset_record_id	species	genome_build	assay_category	assay_type	sample_id	display_sample_name	biological_replicate_group	replicate_number	tissue_or_cell_source	developmental_stage_or_cell_state	anatomical_region	condition_or_treatment	sex	organism_strain_or_background	data_source_class	data_source_database	accession_primary	accession_secondary	publication_reference_short	publication_title	publication_identifier	replicate_or_sample_notes
HUMAN_HIC_001	human	hg38	3D_genome	Hi-C / Micro-C	neoNHEK_D0_SRR3938578	human neoNHEK D0 rep1	human_neoNHEK_D0	rep1	neonatal NHEK (primary keratinocytes)	D0	neonatal foreskin epidermis (cultured)	calcium-induced differentiation timepoint	not_reported	not_reported	public_SRA_GEO	SRA		SRR3938578	Rubin 2017	(Rubin 2017 NHEK Hi-C / Micro-C)		D0 biological replicate pair (n=2 per state)
HUMAN_HIC_002	human	hg38	3D_genome	Hi-C / Micro-C	neoNHEK_D0_SRR3938581	human neoNHEK D0 rep2	human_neoNHEK_D0	rep2	neonatal NHEK (primary keratinocytes)	D0	neonatal foreskin epidermis (cultured)	calcium-induced differentiation timepoint	not_reported	not_reported	public_SRA_GEO	SRA		SRR3938581	Rubin 2017	(Rubin 2017 NHEK Hi-C / Micro-C)		D0 biological replicate pair (n=2 per state)
HUMAN_HIC_003	human	hg38	3D_genome	Hi-C / Micro-C	D3_SRR3938579	human neoNHEK D3 rep1	human_neoNHEK_D3	rep1	neonatal NHEK (primary keratinocytes)	D3	neonatal foreskin epidermis (cultured)	calcium-induced differentiation timepoint	not_reported	not_reported	public_SRA_GEO	SRA		SRR3938579	Rubin 2017	(Rubin 2017 NHEK Hi-C / Micro-C)		D3 biological replicate pair (n=2 per state)
HUMAN_HIC_004	human	hg38	3D_genome	Hi-C / Micro-C	D3_SRR3938582	human neoNHEK D3 rep2	human_neoNHEK_D3	rep2	neonatal NHEK (primary keratinocytes)	D3	neonatal foreskin epidermis (cultured)	calcium-induced differentiation timepoint	not_reported	not_reported	public_SRA_GEO	SRA		SRR3938582	Rubin 2017	(Rubin 2017 NHEK Hi-C / Micro-C)		D3 biological replicate pair (n=2 per state)
HUMAN_HIC_005	human	hg38	3D_genome	Hi-C / Micro-C	D6_SRR3938580	human neoNHEK D6 rep1	human_neoNHEK_D6	rep1	neonatal NHEK (primary keratinocytes)	D6	neonatal foreskin epidermis (cultured)	calcium-induced differentiation timepoint	not_reported	not_reported	public_SRA_GEO	SRA		SRR3938580	Rubin 2017	(Rubin 2017 NHEK Hi-C / Micro-C)		D6 biological replicate pair (n=2 per state)
HUMAN_HIC_006	human	hg38	3D_genome	Hi-C / Micro-C	D6_SRR3938583	human neoNHEK D6 rep2	human_neoNHEK_D6	rep2	neonatal NHEK (primary keratinocytes)	D6	neonatal foreskin epidermis (cultured)	calcium-induced differentiation timepoint	not_reported	not_reported	public_SRA_GEO	SRA		SRR3938583	Rubin 2017	(Rubin 2017 NHEK Hi-C / Micro-C)		D6 biological replicate pair (n=2 per state)
HUMAN_HIC_007	human	hg38	3D_genome	Hi-C	adult_NHEK_SRR1658691	human adult NHEK Rao 2014	human_adult_NHEK	singleton	adult NHEK (primary keratinocytes)	adult NHEK	adult epidermis (cultured)	unstimulated	not_reported	not_reported	public_SRA_GEO	SRA		SRR1658691	Rao 2014	(Rao 2014 in situ Hi-C)		adult NHEK is supportive, not replicated state
HUMAN_RNA_008	human	hg38	Transcriptome	RNA-seq	neoNHEK_D0_ENCFF537HFG	human D0 RNA-seq rep1	human_D0_RNAseq	rep1	neonatal NHEK	D0	cultured epidermal keratinocytes	calcium differentiation	not_reported	not_reported	ENCODE	ENCODE		ENCFF537HFG	ENCODE; (Rubin 2017 / ENCODE consortium)			ENCODE replicate pair per state
HUMAN_RNA_009	human	hg38	Transcriptome	RNA-seq	neoNHEK_D0_ENCFF871FLL	human D0 RNA-seq rep2	human_D0_RNAseq	rep2	neonatal NHEK	D0	cultured epidermal keratinocytes	calcium differentiation	not_reported	not_reported	ENCODE	ENCODE		ENCFF871FLL	ENCODE; (Rubin 2017 / ENCODE consortium)			ENCODE replicate pair per state
HUMAN_RNA_010	human	hg38	Transcriptome	RNA-seq	neoNHEK_D3_ENCFF523CIX	human D3 RNA-seq rep1	human_D3_RNAseq	rep1	neonatal NHEK	D3	cultured epidermal keratinocytes	calcium differentiation	not_reported	not_reported	ENCODE	ENCODE		ENCFF523CIX	ENCODE; (Rubin 2017 / ENCODE consortium)			ENCODE replicate pair per state
HUMAN_RNA_011	human	hg38	Transcriptome	RNA-seq	neoNHEK_D3_ENCFF951VKN	human D3 RNA-seq rep2	human_D3_RNAseq	rep2	neonatal NHEK	D3	cultured epidermal keratinocytes	calcium differentiation	not_reported	not_reported	ENCODE	ENCODE		ENCFF951VKN	ENCODE; (Rubin 2017 / ENCODE consortium)			ENCODE replicate pair per state
HUMAN_RNA_012	human	hg38	Transcriptome	RNA-seq	neoNHEK_D6_ENCFF235VWM	human D6 RNA-seq rep1	human_D6_RNAseq	rep1	neonatal NHEK	D6	cultured epidermal keratinocytes	calcium differentiation	not_reported	not_reported	ENCODE	ENCODE		ENCFF235VWM	ENCODE; (Rubin 2017 / ENCODE consortium)			ENCODE replicate pair per state
HUMAN_RNA_013	human	hg38	Transcriptome	RNA-seq	neoNHEK_D6_ENCFF524JZB	human D6 RNA-seq rep2	human_D6_RNAseq	rep2	neonatal NHEK	D6	cultured epidermal keratinocytes	calcium differentiation	not_reported	not_reported	ENCODE	ENCODE		ENCFF524JZB	ENCODE; (Rubin 2017 / ENCODE consortium)			ENCODE replicate pair per state
HUMAN_RNA_014	human	hg38	Transcriptome	RNA-seq	adult_NHEK_ENCFF000UTO	human adult_NHEK RNA-seq rep1	human_adult_NHEK_RNAseq	rep1	adult NHEK	adult_NHEK	cultured epidermal keratinocytes	unstimulated	not_reported	not_reported	ENCODE	ENCODE		ENCFF000UTO	ENCODE; (Rubin 2017 / ENCODE consortium)			ENCODE replicate pair per state
HUMAN_RNA_015	human	hg38	Transcriptome	RNA-seq	adult_NHEK_ENCFF000UTQ	human adult_NHEK RNA-seq rep2	human_adult_NHEK_RNAseq	rep2	adult NHEK	adult_NHEK	cultured epidermal keratinocytes	unstimulated	not_reported	not_reported	ENCODE	ENCODE		ENCFF000UTQ	ENCODE; (Rubin 2017 / ENCODE consortium)			ENCODE replicate pair per state
HUMAN_RNA_016	human	hg38	Transcriptome	RNA-seq TPM bigwig	hg38_CSC_Foreskin_Epidermal_Stem_Cells_SRR1916352	neo NHEK Foreskin Epidermal Stem Cells SRR1916352	human_neoFES_D0	singleton	neonatal foreskin epidermal stem cells	D0	neonatal foreskin	undifferentiated	not_reported	not_reported	public_SRA_GEO	SRA		SRR1916352				singleton
HUMAN_REF_001	human	hg38	Reference_annotation	GTF gene annotation	hg38_ncbiRefSeq_GTF	hg38 ncbiRefSeq GTF	reference	n/a	reference	n/a	n/a	n/a	n/a	GRCh38	reference_annotation	UCSC	hg38 ncbiRefSeq		NCBI RefSeq	NCBI RefSeq gene annotation
HUMAN_REF_002	human	hg38	Reference_annotation	genome blacklist	ENCFF356LFX_hg38_blacklist_v2	ENCODE hg38 blacklist v2	reference	n/a	reference	n/a	n/a	n/a	n/a	GRCh38	ENCODE	ENCODE	ENCFF356LFX		ENCODE hg38 blacklist v2	Amemiya et al 2019 ENCODE blacklist
HUMAN_MISSING_001	human	hg38	Chromatin_accessibility	ATAC-seq	NHEK_ATAC_NOT_AGGREGATED	human NHEK ATAC-seq (not aggregated in this project)	human_NHEK_ATAC	unknown	NHEK	any	cultured epidermal keratinocytes	unknown	not_reported	not_reported	public_SRA_GEO (ENCODE expected)	ENCODE expected
HUMAN_MISSING_002	human	hg38	Histone_mark	H3K27ac ChIP-seq	NHEK_H3K27ac_NOT_AGGREGATED	human NHEK H3K27ac (not aggregated)	human_NHEK_H3K27ac	unknown	NHEK	any	cultured epidermal keratinocytes	unknown	not_reported	not_reported	public_SRA_GEO (ENCODE expected)	ENCODE expected
HUMAN_MISSING_003	human	hg38	Reference_annotation	genome FASTA	hg38_FASTA_NOT_IN_PROJECT	hg38 genome FASTA (not present)	reference	n/a	reference	n/a	n/a	n/a	n/a	GRCh38	reference_annotation	UCSC / GENCODE / iGenomes	hg38 expected		GRCh38 assembly
HUMAN_MISSING_004	human	hg38	Reference_annotation	mappability bigwig	hg38_mappability_NOT_IN_PROJECT	hg38 mappability bigwig (not present)	reference	n/a	reference	n/a	n/a	n/a	n/a	GRCh38	reference_annotation	ENCODE umap / UCSC
HUMAN_ChIP-seq_CTCF_Day0	human	hg39	Chromatin_architecture	CTCF ChIP-seq													SRR3938516	GSM2247247
HUMAN_ChIP-seq_CTCF_Day3	human	hg40	Chromatin_architecture	CTCF ChIP-seq													SRR3938517	GSM2247248
HUMAN_ChIP-seq_CTCF_Day6	human	hg41	Chromatin_architecture	CTCF ChIP-seq													SRR3938518	GSM2247249

### Sheet: Mouse
This catalog summarizes datasets used or considered in the keratin manuscript v2/v3 analyses. Candidate, exploratory, excluded, and missing datasets are explicitly labeled.
dataset_record_id	species	genome_build	assay_category	assay_type	sample_id	display_sample_name	biological_replicate_group	replicate_number	tissue_or_cell_source	developmental_stage_or_cell_state	anatomical_region	condition_or_treatment	sex	organism_strain_or_background	data_source_class	data_source_database	accession_primary	accession_secondary	analysis_role	replicate_or_sample_notes
MOUSE_HIC_001	mouse	mm10	3D_genome	Hi-C	P0_basal_SRR19798884	mouse P0 basal rep1	mouse_P0_basal	rep1	P0 mouse dorsal back skin sorted basal keratinocytes	P0_basal	P0 dorsal back skin	sorted by basal/suprabasal markers	not_reported	not_reported (likely C57BL/6)	public_SRA_GEO	SRA	NEEDS_PI_VERIFY (2023 JID GEO)	SRR19798884	primary evidence	P0_basal biological replicate
MOUSE_HIC_002	mouse	mm10	3D_genome	Hi-C	P0_basal_SRR22301824	mouse P0 basal rep2	mouse_P0_basal	rep2	P0 mouse dorsal back skin sorted basal keratinocytes	P0_basal	P0 dorsal back skin	sorted by basal/suprabasal markers	not_reported	not_reported (likely C57BL/6)	public_SRA_GEO	SRA	2023 JID GEO	SRR22301824	primary evidence	P0_basal biological replicate
MOUSE_HIC_003	mouse	mm10	3D_genome	Hi-C	P0_suprabasal_SRR22301825	mouse P0 suprabasal rep1	mouse_P0_suprabasal	rep1	P0 mouse dorsal back skin sorted suprabasal keratinocytes	P0_suprabasal	P0 dorsal back skin	sorted by basal/suprabasal markers	not_reported	not_reported (likely C57BL/6)	public_SRA_GEO	SRA	2023 JID GEO	SRR22301825	primary evidence	P0_suprabasal biological replicate
MOUSE_HIC_004	mouse	mm10	3D_genome	Hi-C	P0_suprabasal_SRR19798885	mouse P0 suprabasal rep2	mouse_P0_suprabasal	rep2	P0 mouse dorsal back skin sorted suprabasal keratinocytes	P0_suprabasal	P0 dorsal back skin	sorted by basal/suprabasal markers	not_reported	not_reported (likely C57BL/6)	public_SRA_GEO	SRA	2023 JID GEO	SRR19798885	primary evidence	rep2 of P0_suprabasal; SSRR filename typo accepted to SRR19798885
MOUSE_RNA_005	mouse	mm10	Transcriptome	RNA-seq	mouse_Basal_RNA-seq_GSM5906904	mouse P0 basal RNA-seq rep1	mouse_P0_basal_RNAseq	rep1	P0 mouse dorsal back skin sorted basal keratinocytes	P0_basal	P0 dorsal back skin	sorted	not_reported	not_reported	public_SRA_GEO	GEO		GSM5906904	primary evidence	4 replicates per state
MOUSE_RNA_006	mouse	mm10	Transcriptome	RNA-seq	mouse_Basal_RNA-seq_GSM5906905	mouse P0 basal RNA-seq rep2	mouse_P0_basal_RNAseq	rep2	P0 mouse dorsal back skin sorted basal keratinocytes	P0_basal	P0 dorsal back skin	sorted	not_reported	not_reported	public_SRA_GEO	GEO		GSM5906905	primary evidence	4 replicates per state
MOUSE_RNA_007	mouse	mm10	Transcriptome	RNA-seq	mouse_Basal_RNA-seq_GSM5906906	mouse P0 basal RNA-seq rep3	mouse_P0_basal_RNAseq	rep3	P0 mouse dorsal back skin sorted basal keratinocytes	P0_basal	P0 dorsal back skin	sorted	not_reported	not_reported	public_SRA_GEO	GEO		GSM5906906	primary evidence	4 replicates per state
MOUSE_RNA_008	mouse	mm10	Transcriptome	RNA-seq	mouse_Basal_RNA-seq_GSM5906907	mouse P0 basal RNA-seq rep4	mouse_P0_basal_RNAseq	rep4	P0 mouse dorsal back skin sorted basal keratinocytes	P0_basal	P0 dorsal back skin	sorted	not_reported	not_reported	public_SRA_GEO	GEO		GSM5906907	primary evidence	4 replicates per state
MOUSE_RNA_009	mouse	mm10	Transcriptome	RNA-seq	mouse_Suprabasal_RNA-seq_GSM5906908	mouse P0 suprabasal RNA-seq rep1	mouse_P0_suprabasal_RNAseq	rep1	P0 mouse dorsal back skin sorted suprabasal keratinocytes	P0_suprabasal	P0 dorsal back skin	sorted	not_reported	not_reported	public_SRA_GEO	GEO		GSM5906908	primary evidence	4 replicates per state
MOUSE_RNA_010	mouse	mm10	Transcriptome	RNA-seq	mouse_Suprabasal_RNA-seq_GSM5906909	mouse P0 suprabasal RNA-seq rep2	mouse_P0_suprabasal_RNAseq	rep2	P0 mouse dorsal back skin sorted suprabasal keratinocytes	P0_suprabasal	P0 dorsal back skin	sorted	not_reported	not_reported	public_SRA_GEO	GEO		GSM5906909	primary evidence	4 replicates per state
MOUSE_RNA_011	mouse	mm10	Transcriptome	RNA-seq	mouse_Suprabasal_RNA-seq_GSM5906910	mouse P0 suprabasal RNA-seq rep3	mouse_P0_suprabasal_RNAseq	rep3	P0 mouse dorsal back skin sorted suprabasal keratinocytes	P0_suprabasal	P0 dorsal back skin	sorted	not_reported	not_reported	public_SRA_GEO	GEO		GSM5906910	primary evidence	4 replicates per state
MOUSE_RNA_012	mouse	mm10	Transcriptome	RNA-seq	mouse_Suprabasal_RNA-seq_GSM5906911	mouse P0 suprabasal RNA-seq rep4	mouse_P0_suprabasal_RNAseq	rep4	P0 mouse dorsal back skin sorted suprabasal keratinocytes	P0_suprabasal	P0 dorsal back skin	sorted	not_reported	not_reported	public_SRA_GEO	GEO		GSM5906911	primary evidence	4 replicates per state
MOUSE_RNA_013	mouse	mm10	Transcriptome	RNA-seq TPM bigwig	CSC_P0_mm10_RNAseq_rep1_SRR6904171	mouse P0 basal RNA-seq TopHat2 TPM rep1	mouse_P0_basal_CSC_RNAseq	rep1	P0 mouse basal epidermal cells	P0_basal	P0 dorsal back skin	sorted	not_reported	not_reported	public_SRA_GEO	GEO	GSE112460	SRR6904171	supportive / covariate	P0 basal replicate
MOUSE_RNA_014	mouse	mm10	Transcriptome	RNA-seq TPM bigwig	CSC_P0_mm10_RNAseq_rep2_SRR6904172	mouse P0 basal RNA-seq TopHat2 TPM rep2	mouse_P0_basal_CSC_RNAseq	rep2	P0 mouse basal epidermal cells	P0_basal	P0 dorsal back skin	sorted	not_reported	not_reported	public_SRA_GEO	GEO	GSE112460	SRR6904172	supportive / covariate	P0 basal replicate
MOUSE_RNA_015	mouse	mm10	Transcriptome	RNA-seq TPM bigwig	CSC_P0_mm10_RNAseq_rep3_SRR6904173	mouse P0 basal RNA-seq TopHat2 TPM rep3	mouse_P0_basal_CSC_RNAseq	rep3	P0 mouse basal epidermal cells	P0_basal	P0 dorsal back skin	sorted	not_reported	not_reported	public_SRA_GEO	GEO	GSE112460	SRR6904173	supportive / covariate	P0 basal replicate
MOUSE_ATAC_016	mouse	mm10	Chromatin_accessibility	ATAC-seq	mouse_E9.5PT_ATAC_GSM6152750	mouse E9.5 palette template ATAC rep1	mouse_E9.5_PT_ATAC	rep1	mouse E9.5 palette template (mouse capture-HiC project)	E9.5_PT	palette template	unstimulated	not_reported	not_reported	public_SRA_GEO	GEO		GSM6152750	supportive / proxy
MOUSE_ATAC_017	mouse	mm10	Chromatin_accessibility	ATAC-seq	mouse_E9.5PT_ATAC_GSM6152751	mouse E9.5 palette template ATAC rep2	mouse_E9.5_PT_ATAC	rep2	mouse E9.5 palette template (mouse capture-HiC project)	E9.5_PT	palette template	unstimulated	not_reported	not_reported	public_SRA_GEO	GEO		GSM6152751	supportive / proxy
MOUSE_HIS_018	mouse	mm10	Histone_mark	H3K27ac ChIP-seq	mouse_E8.5PT_H3K27ac_GSM5835475	mouse E8.5 PT H3K27ac rep1	mouse_E8.5_PT_H3K27ac	rep1	mouse E8.5 palette template	E8.5_PT	palette template		not_reported	not_reported	public_SRA_GEO	GEO		GSM5835475	supportive / proxy
MOUSE_HIS_019	mouse	mm10	Histone_mark	H3K27ac ChIP-seq	mouse_E8.5PT_H3K27ac_GSM5835476	mouse E8.5 PT H3K27ac rep2	mouse_E8.5_PT_H3K27ac	rep2	mouse E8.5 palette template	E8.5_PT	palette template		not_reported	not_reported	public_SRA_GEO	GEO		GSM5835476	supportive / proxy
MOUSE_REF_001	mouse	mm10	Reference_annotation	GTF gene annotation	mm10_gencode_vM7_GTF	mm10 Gencode vM7 GTF	reference	n/a	reference	n/a	n/a	n/a	n/a	GRCm38	reference_annotation	GENCODE	GENCODE vM7		reference
MOUSE_MISSING_001	mouse	mm10	Reference_annotation	genome FASTA	mm10_FASTA_NOT_IN_PROJECT	mm10 genome FASTA (not present; GC matching impossible)	reference	n/a	reference	n/a	n/a	n/a	n/a	GRCm38	reference_annotation	ENCODE / UCSC / GENCODE
MOUSE_MISSING_002	mouse	mm10	Reference_annotation	mappability bigwig	mm10_mappability_NOT_IN_PROJECT	mm10 mappability bigwig (not present)	reference	n/a	reference	n/a	n/a	n/a	n/a	GRCm38	reference_annotation	ENCODE / UCSC / GENCODE
MOUSE_MISSING_003	mouse	mm10	Reference_annotation	blacklist BED	mm10_blacklist_NOT_IN_PROJECT	mm10 ENCODE blacklist (not present)	reference	n/a	reference	n/a	n/a	n/a	n/a	GRCm38	reference_annotation	ENCODE / UCSC / GENCODE

### Sheet: Chicken
This catalog summarizes datasets used or considered in the keratin manuscript v2/v3 analyses. Candidate, exploratory, excluded, and missing datasets are explicitly labeled.
dataset_record_id	species	genome_build	assay_category	assay_type	sample_id	display_sample_name	biological_replicate_group	replicate_number	tissue_or_cell_source	developmental_stage_or_cell_state	anatomical_region	condition_or_treatment	sex	organism_strain_or_background	data_source_class	data_source_database	accession_primary	accession_secondary	publication_reference_short	publication_title
CHICKEN_MICROC_001	chicken	galGal6	3D_genome	Micro-C	MiC-1	chicken E14 dorsal feather filament (MiC-1)	chicken_E14_dorsal_feather_filament	rep1	feather filament base	E14_dorsal_feather_filament	dorsal		not_reported	chicken galGal6 Ensembl (in-house Chuong lab embryo / adult)	internal_YaChen_Liang_Chuong_lab	internal	(GEO accession for in-house chicken Micro-C)		this_manuscript	this_manuscript
CHICKEN_MICROC_002	chicken	galGal6	3D_genome	Micro-C	MiC-2	chicken E7 dorsal epidermis (MiC-2)	chicken_E7_dorsal_epidermis	singleton	dorsal epidermis	E7_dorsal_epidermis	dorsal		not_reported	chicken galGal6 Ensembl (in-house Chuong lab embryo / adult)	internal_YaChen_Liang_Chuong_lab	internal	(GEO accession for in-house chicken Micro-C)		this_manuscript	this_manuscript
CHICKEN_MICROC_003	chicken	galGal6	3D_genome	Micro-C	MiC-3	chicken E9 dorsal epidermis (MiC-3)	chicken_E9_dorsal_epidermis	singleton	dorsal epidermis	E9_dorsal_epidermis	dorsal		not_reported	chicken galGal6 Ensembl (in-house Chuong lab embryo / adult)	internal_YaChen_Liang_Chuong_lab	internal	(GEO accession for in-house chicken Micro-C)		this_manuscript	this_manuscript
CHICKEN_MICROC_004	chicken	galGal6	3D_genome	Micro-C	MiC-4	chicken E9 whole brain negative control (MiC-4)	chicken_E9_whole_brain_negative_control	singleton_negative_control	whole brain (negative control)	E9_whole_brain_negative_control	brain	negative control	not_reported	chicken galGal6 Ensembl (in-house Chuong lab embryo / adult)	internal_YaChen_Liang_Chuong_lab	internal	(GEO accession for in-house chicken Micro-C)		this_manuscript	this_manuscript
CHICKEN_MICROC_005	chicken	galGal6	3D_genome	Micro-C	MiC-5	chicken E14 dorsal feather filament (MiC-5)	chicken_E14_dorsal_feather_filament	rep2	feather filament base	E14_dorsal_feather_filament	dorsal		not_reported	chicken galGal6 Ensembl (in-house Chuong lab embryo / adult)	internal_YaChen_Liang_Chuong_lab	internal	(GEO accession for in-house chicken Micro-C)		this_manuscript	this_manuscript
CHICKEN_MICROC_006	chicken	galGal6	3D_genome	Micro-C	MiC-6	chicken E14 scale epidermis (MiC-6)	chicken_E14_scale_epidermis	rep1	scale epidermis	E14_scale_epidermis	scale/shank		not_reported	chicken galGal6 Ensembl (in-house Chuong lab embryo / adult)	internal_YaChen_Liang_Chuong_lab	internal	(GEO accession for in-house chicken Micro-C)		this_manuscript	this_manuscript
CHICKEN_MICROC_007	chicken	galGal6	3D_genome	Micro-C	MiC-7	chicken E14 scale epidermis (MiC-7)	chicken_E14_scale_epidermis	rep2	scale epidermis	E14_scale_epidermis	scale/shank		not_reported	chicken galGal6 Ensembl (in-house Chuong lab embryo / adult)	internal_YaChen_Liang_Chuong_lab	internal	(GEO accession for in-house chicken Micro-C)		this_manuscript	this_manuscript
CHICKEN_MICROC_008	chicken	galGal6	3D_genome	Micro-C	MiC-8	chicken E14 whole brain negative control (MiC-8)	chicken_E14_whole_brain_negative_control	singleton_negative_control	whole brain (negative control)	E14_whole_brain_negative_control	brain	negative control	not_reported	chicken galGal6 Ensembl (in-house Chuong lab embryo / adult)	internal_YaChen_Liang_Chuong_lab	internal	(GEO accession for in-house chicken Micro-C)		this_manuscript	this_manuscript
CHICKEN_MICROC_009	chicken	galGal6	3D_genome	Micro-C	MiC-9	chicken adult wing flight feather epidermis (MiC-9)	chicken_adult_wing_flight_feather_epidermis	singleton	adult feather epidermis	adult_wing_flight_feather_epidermis	wing		not_reported	chicken galGal6 Ensembl (in-house Chuong lab embryo / adult)	internal_YaChen_Liang_Chuong_lab	internal	(GEO accession for in-house chicken Micro-C)		this_manuscript	this_manuscript
CHICKEN_MICROC_010	chicken	galGal6	3D_genome	Micro-C	MiC-10	chicken adult dorsal body contour feather epidermis (MiC-10)	chicken_adult_dorsal_body_contour_feather_epidermis	singleton	adult feather epidermis	adult_dorsal_body_contour_feather_epidermis	dorsal		not_reported	chicken galGal6 Ensembl (in-house Chuong lab embryo / adult)	internal_YaChen_Liang_Chuong_lab	internal	(GEO accession for in-house chicken Micro-C)		this_manuscript	this_manuscript
CHICKEN_RNA_014	chicken	galGal6	Transcriptome	RNA-seq	chicken_E7_dorsal_Chuong-1	chicken E7_dorsal E7 rep1 (Chuong-1)	chicken_E7_dorsal_E7_RNAseq	rep1	E7 dorsal	E7	dorsal		not_reported	chicken galGal6 (in-house Chuong lab)	internal_YaChen_Liang_Chuong_lab	internal	(GEO for in-house chicken RNA-seq)	Chuong-1
CHICKEN_RNA_015	chicken	galGal6	Transcriptome	RNA-seq	chicken_E7_dorsal_Chuong-13	chicken E7_dorsal E7 rep2 (Chuong-13)	chicken_E7_dorsal_E7_RNAseq	rep2	E7 dorsal	E7	dorsal		not_reported	chicken galGal6 (in-house Chuong lab)	internal_YaChen_Liang_Chuong_lab	internal	(GEO for in-house chicken RNA-seq)	Chuong-13
CHICKEN_RNA_016	chicken	galGal6	Transcriptome	RNA-seq	chicken_E9_dorsal_Chuong-29	chicken E9_dorsal E9 rep1 (Chuong-29)	chicken_E9_dorsal_E9_RNAseq	rep1	E9 dorsal	E9	dorsal		not_reported	chicken galGal6 (in-house Chuong lab)	internal_YaChen_Liang_Chuong_lab	internal	(GEO for in-house chicken RNA-seq)	Chuong-29
CHICKEN_RNA_017	chicken	galGal6	Transcriptome	RNA-seq	chicken_E9_dorsal_Chuong-33	chicken E9_dorsal E9 rep2 (Chuong-33)	chicken_E9_dorsal_E9_RNAseq	rep2	E9 dorsal	E9	dorsal		not_reported	chicken galGal6 (in-house Chuong lab)	internal_YaChen_Liang_Chuong_lab	internal	(GEO for in-house chicken RNA-seq)	Chuong-33
CHICKEN_RNA_018	chicken	galGal6	Transcriptome	RNA-seq	chicken_E9_scale_Chuong-3	chicken E9_scale E9 rep1 (Chuong-3)	chicken_E9_scale_E9_RNAseq	rep1	E9 scale	E9	scale/shank		not_reported	chicken galGal6 (in-house Chuong lab)	internal_YaChen_Liang_Chuong_lab	internal	(GEO for in-house chicken RNA-seq)	Chuong-3
CHICKEN_RNA_019	chicken	galGal6	Transcriptome	RNA-seq	chicken_E9_scale_Chuong-31	chicken E9_scale E9 rep2 (Chuong-31)	chicken_E9_scale_E9_RNAseq	rep2	E9 scale	E9	scale/shank		not_reported	chicken galGal6 (in-house Chuong lab)	internal_YaChen_Liang_Chuong_lab	internal	(GEO for in-house chicken RNA-seq)	Chuong-31
CHICKEN_RNA_020	chicken	galGal6	Transcriptome	RNA-seq	chicken_E11_scale_Chuong-15	chicken E11_scale E11 rep1 (Chuong-15)	chicken_E11_scale_E11_RNAseq	rep1	E11 scale	E11	scale/shank		not_reported	chicken galGal6 (in-house Chuong lab)	internal_YaChen_Liang_Chuong_lab	internal	(GEO for in-house chicken RNA-seq)	Chuong-15
CHICKEN_RNA_021	chicken	galGal6	Transcriptome	RNA-seq	chicken_E11_scale_Chuong-21	chicken E11_scale E11 rep2 (Chuong-21)	chicken_E11_scale_E11_RNAseq	rep2	E11 scale	E11	scale/shank		not_reported	chicken galGal6 (in-house Chuong lab)	internal_YaChen_Liang_Chuong_lab	internal	(GEO for in-house chicken RNA-seq)	Chuong-21
CHICKEN_RNA_022	chicken	galGal6	Transcriptome	RNA-seq	chicken_E12.5_scale_Chuong-359	chicken E12.5_scale E12.5 rep1 (Chuong-359)	chicken_E12.5_scale_E12.5_RNAseq	rep1	E12.5 scale	E12.5	scale/shank		not_reported	chicken galGal6 (in-house Chuong lab)	internal_YaChen_Liang_Chuong_lab	internal	(GEO for in-house chicken RNA-seq)	Chuong-359
CHICKEN_RNA_023	chicken	galGal6	Transcriptome	RNA-seq	chicken_E12.5_scale_Chuong-360	chicken E12.5_scale E12.5 rep2 (Chuong-360)	chicken_E12.5_scale_E12.5_RNAseq	rep2	E12.5 scale	E12.5	scale/shank		not_reported	chicken galGal6 (in-house Chuong lab)	internal_YaChen_Liang_Chuong_lab	internal	(GEO for in-house chicken RNA-seq)	Chuong-360
CHICKEN_RNA_024	chicken	galGal6	Transcriptome	RNA-seq	chicken_E14_feather_Chuong-386	chicken E14_feather E14 rep1 (Chuong-386)	chicken_E14_feather_E14_RNAseq	rep1	E14 feather	E14	feather		not_reported	chicken galGal6 (in-house Chuong lab)	internal_YaChen_Liang_Chuong_lab	internal	(GEO for in-house chicken RNA-seq)	Chuong-386
CHICKEN_RNA_025	chicken	galGal6	Transcriptome	RNA-seq	chicken_E14_feather_Chuong-387	chicken E14_feather E14 rep2 (Chuong-387)	chicken_E14_feather_E14_RNAseq	rep2	E14 feather	E14	feather		not_reported	chicken galGal6 (in-house Chuong lab)	internal_YaChen_Liang_Chuong_lab	internal	(GEO for in-house chicken RNA-seq)	Chuong-387
CHICKEN_RNA_026	chicken	galGal6	Transcriptome	RNA-seq	chicken_E14_scale_Chuong-188	chicken E14_scale E14 rep1 (Chuong-188)	chicken_E14_scale_E14_RNAseq	rep1	E14 scale	E14	scale/shank		not_reported	chicken galGal6 (in-house Chuong lab)	internal_YaChen_Liang_Chuong_lab	internal	(GEO for in-house chicken RNA-seq)	Chuong-188
CHICKEN_RNA_027	chicken	galGal6	Transcriptome	RNA-seq	chicken_E14_scale_Chuong-87	chicken E14_scale E14 rep2 (Chuong-87)	chicken_E14_scale_E14_RNAseq	rep2	E14 scale	E14	scale/shank		not_reported	chicken galGal6 (in-house Chuong lab)	internal_YaChen_Liang_Chuong_lab	internal	(GEO for in-house chicken RNA-seq)	Chuong-87
CHICKEN_RNA_028	chicken	galGal6	Transcriptome	RNA-seq	chicken_adult_dorsal_Chuong-878	chicken adult_dorsal adult rep1 (Chuong-878)	chicken_adult_dorsal_adult_RNAseq	rep1	adult dorsal	adult	dorsal		not_reported	chicken galGal6 (in-house Chuong lab)	internal_YaChen_Liang_Chuong_lab	internal	(GEO for in-house chicken RNA-seq)	Chuong-878
CHICKEN_RNA_029	chicken	galGal6	Transcriptome	RNA-seq	chicken_adult_dorsal_Chuong-879	chicken adult_dorsal adult rep2 (Chuong-879)	chicken_adult_dorsal_adult_RNAseq	rep2	adult dorsal	adult	dorsal		not_reported	chicken galGal6 (in-house Chuong lab)	internal_YaChen_Liang_Chuong_lab	internal	(GEO for in-house chicken RNA-seq)	Chuong-879
CHICKEN_RNA_030	chicken	galGal6	Transcriptome	RNA-seq	chicken_adult_wing_Chuong-880	chicken adult_wing adult rep1 (Chuong-880)	chicken_adult_wing_adult_RNAseq	rep1	adult wing	adult	wing		not_reported	chicken galGal6 (in-house Chuong lab)	internal_YaChen_Liang_Chuong_lab	internal	(GEO for in-house chicken RNA-seq)	Chuong-880
CHICKEN_RNA_031	chicken	galGal6	Transcriptome	RNA-seq	chicken_adult_wing_Chuong-881	chicken adult_wing adult rep2 (Chuong-881)	chicken_adult_wing_adult_RNAseq	rep2	adult wing	adult	wing		not_reported	chicken galGal6 (in-house Chuong lab)	internal_YaChen_Liang_Chuong_lab	internal	(GEO for in-house chicken RNA-seq)	Chuong-881
CHICKEN_ATAC_032	chicken	galGal6	Chromatin_accessibility	ATAC-seq	ATAC_E14_G8-7_gg6	chicken E14 feather/scale lineage ATAC	chicken_E14_ATAC_feather/scale_lineage	singleton	feather/scale lineage	E14	feather/scale lineage		not_reported	chicken galGal6	internal_YaChen_Liang_Chuong_lab	internal
CHICKEN_ATAC_033	chicken	galGal6	Chromatin_accessibility	ATAC-seq	ATAC_E14_leg-epi_G11-5_gg6	chicken E14 leg epidermis ATAC	chicken_E14_ATAC_leg_epidermis	singleton	leg epidermis	E14	leg epidermis		not_reported	chicken galGal6	internal_YaChen_Liang_Chuong_lab	internal
CHICKEN_REF_001	chicken	galGal6	Reference_annotation	GTF gene annotation	galGal6_newKRT_RefSeq_GTF	galGal6 RefSeq + newKRT annotation	reference	n/a	reference	n/a	n/a	n/a	n/a	galGal6 Ensembl no-chr-prefix	reference_annotation	Ensembl + custom keratin gene additions	galGal6 Ensembl	newKRT_20200602_yc additions
CHICKEN_MISSING_001	chicken	galGal6	Reference_annotation	genome FASTA	galGal6_FASTA_NOT_IN_PROJECT	galGal6 genome FASTA (not present)	reference	n/a	reference	n/a	n/a	n/a	n/a	galGal6	reference_annotation	Ensembl / NCBI / UCSC
CHICKEN_MISSING_002	chicken	galGal6	Reference_annotation	mappability	galGal6_mappability_NOT_IN_PROJECT	galGal6 mappability bigwig (not present)	reference	n/a	reference	n/a	n/a	n/a	n/a	galGal6	reference_annotation	Ensembl / NCBI / UCSC
CHICKEN_MISSING_003	chicken	galGal6	Reference_annotation	blacklist BED	galGal6_blacklist_NOT_IN_PROJECT	galGal6 blacklist / gap BED (not present)	reference	n/a	reference	n/a	n/a	n/a	n/a	galGal6	reference_annotation	Ensembl / NCBI / UCSC
