## Supplemental Data 3 for "Hierarchical Gene Cluster Regulation Across Vertebrate Skins: Developmental Control of Keratin Gene Expression"

### Sheet: all_species_KSRC_v1_5G_correcte
# date=2026-05-16
# module=M02B_v1_5G_corrected_fixed_active_KSR_BED_registry
# active_version=KSRC_v1_5G
# supersedes=KSRC_v1_5D;KSRC_v1_5E;KSRC_v1_5F_if_created
# scope=all_species_active_v1_5G
# source_TSVs=M02B_v1_5_per_species_candidate_KSR_TSV
# source_BEDs=M02B_v1_5_per_species_IGV_colored_BED9
# do_not_use_v1_2_or_v1_3_or_v1_4_or_old_v1_x
# do_not_modify_KSR_coordinates
# manuscript_label=KSRC_v1_5G_corrected_active_candidate_KSR_set
species	genome_build	cluster	candidate_id	chrom	start	end	source_tsv	source_bed	source_bed_name	source_coordinate_exact_match	v1_5_Candidate_KSR_class	v1_5_primary_claim_level	v1_5_position_class	v1_5_boundary_proximal_distance_bin	v1_5_contact_boundary_pass	v1_5_CTCF_ChIP_pass	v1_5_CTCF_motif_pass	v1_5_ATAC_pass	v1_5_loop_support_status	PI_inclusion_instruction	inclusion_basis	KSR_active_version	KSR_active_status	downstream_use_class	manuscript_claim_level	reviewer_risk	notes
human	hg38	typeI	KSRC_v15_human_typeI_chr17_40773000_40820000_M0001	chr17	40773000	40820000	05_results/fig2_architecture_KSR/human_candidate_KSRs_v1_5.tsv	05_results/fig2_architecture_KSR/IGV_tracks/human_candidate_KSRs_v1_5_IGV_colored.bed	human_typeI_KSRC_v15_human_typeI_chr17_40773000_40820000_M0001_multimodal_intra	YES	Candidate_KSR_contact_boundary_multimodal	primary_multimodal_KSR_candidate	intra_cluster_KSR	inside_core	TRUE	TRUE	TRUE	TRUE	algorithmic_primary_reproducible	algorithmic_primary_per_M02B_v1_5_locked_rule_multi_cohort_or_stage_specific_reproducibility	algorithmic_primary_v1_5	KSRC_v1_5G	active_downstream_primary	primary_KSR_reference	candidate_KSR	human_H3K4me3_not_in_v1_source_explicit	Algorithmic primary per v1.5 reproducibility rule
human	hg38	typeI	KSRC_v15_human_typeI_chr17_40883000_40935000_M0002	chr17	40883000	40935000	05_results/fig2_architecture_KSR/human_candidate_KSRs_v1_5.tsv	05_results/fig2_architecture_KSR/IGV_tracks/human_candidate_KSRs_v1_5_IGV_colored.bed	human_typeI_KSRC_v15_human_typeI_chr17_40883000_40935000_M0002_multimodal_intra	YES	Candidate_KSR_contact_boundary_multimodal	primary_multimodal_KSR_candidate	intra_cluster_KSR	inside_core	TRUE	TRUE	TRUE	TRUE	algorithmic_primary_reproducible	algorithmic_primary_per_M02B_v1_5_locked_rule_multi_cohort_or_stage_specific_reproducibility	algorithmic_primary_v1_5	KSRC_v1_5G	active_downstream_primary	primary_KSR_reference	candidate_KSR	human_H3K4me3_not_in_v1_source_explicit	Algorithmic primary per v1.5 reproducibility rule
human	hg38	typeI	KSRC_v15_human_typeI_chr17_41126000_41180500_M0004	chr17	41126000	41180500	05_results/fig2_architecture_KSR/human_candidate_KSRs_v1_5.tsv	05_results/fig2_architecture_KSR/IGV_tracks/human_candidate_KSRs_v1_5_IGV_colored.bed	human_typeI_KSRC_v15_human_typeI_chr17_41126000_41180500_M0004_multimodal_intra	YES	Candidate_KSR_contact_boundary_multimodal	primary_multimodal_KSR_candidate	intra_cluster_KSR	inside_core	TRUE	TRUE	FALSE	TRUE	algorithmic_primary_reproducible	algorithmic_primary_per_M02B_v1_5_locked_rule_multi_cohort_or_stage_specific_reproducibility	algorithmic_primary_v1_5	KSRC_v1_5G	active_downstream_primary	primary_KSR_reference	candidate_KSR	human_H3K4me3_not_in_v1_source_explicit	Algorithmic primary per v1.5 reproducibility rule
human	hg38	typeI	KSRC_v15_human_typeI_chr17_41645000_41678750_M0008	chr17	41645000	41678750	05_results/fig2_architecture_KSR/human_candidate_KSRs_v1_5.tsv	05_results/fig2_architecture_KSR/IGV_tracks/human_candidate_KSRs_v1_5_IGV_colored.bed	human_typeI_KSRC_v15_human_typeI_chr17_41645000_41678750_M0008_multimodal_flank	YES	Candidate_KSR_contact_boundary_multimodal	primary_multimodal_KSR_candidate	boundary_flanking_KSR	flank_0_25kb	TRUE	TRUE	TRUE	TRUE	algorithmic_primary_reproducible	algorithmic_primary_per_M02B_v1_5_locked_rule_multi_cohort_or_stage_specific_reproducibility	algorithmic_primary_v1_5	KSRC_v1_5G	active_downstream_primary	primary_KSR_reference	candidate_KSR	human_H3K4me3_not_in_v1_source_explicit	Algorithmic primary per v1.5 reproducibility rule
human	hg38	typeI	KSRC_v15_sens_human_typeI_chr17_40525000_40567000_S0002	chr17	40525000	40567000	05_results/fig2_architecture_KSR/human_candidate_KSRs_v1_5.tsv	05_results/fig2_architecture_KSR/IGV_tracks/human_candidate_KSRs_v1_5_IGV_colored.bed	human_typeI_KSRC_v15_sens_human_typeI_chr17_40525000_40567000_S0002_sens_outer	YES	Candidate_KSR_sensitivity_only	sensitivity_only_not_primary	outer_flank_sensitivity_only	flank_75_100kb	TRUE	TRUE	TRUE	TRUE	PI_curated_loop_supported	PI_2026-05-16: include human typeI sensitivity candidates S0002 and S0003 (v1.5G correction; supersedes v1.5E qualified-row inclusion)	PI_human_typeI_added_sensitivity	KSRC_v1_5G	active_downstream_PI_loop_supported	curated_loop_supported_KSR_reference	loop_supported_candidate_KSR	outside_primary_window_sensitivity_only;human_H3K4me3_not_in_v1_source_explicit	v1.5G correction: human typeI active = 4 primary + S0002 sens + S0003 sens
human	hg38	typeI	KSRC_v15_sens_human_typeI_chr17_41732000_41772500_S0003	chr17	41732000	41772500	05_results/fig2_architecture_KSR/human_candidate_KSRs_v1_5.tsv	05_results/fig2_architecture_KSR/IGV_tracks/human_candidate_KSRs_v1_5_IGV_colored.bed	human_typeI_KSRC_v15_sens_human_typeI_chr17_41732000_41772500_S0003_sens_outer	YES	Candidate_KSR_sensitivity_only	sensitivity_only_not_primary	outer_flank_sensitivity_only	flank_gt100kb_sensitivity_only	TRUE	TRUE	TRUE	TRUE	PI_curated_loop_supported	PI_2026-05-16: include human typeI sensitivity candidates S0002 and S0003 (v1.5G correction; supersedes v1.5E qualified-row inclusion)	PI_human_typeI_added_sensitivity	KSRC_v1_5G	active_downstream_PI_loop_supported	curated_loop_supported_KSR_reference	loop_supported_candidate_KSR	boundary_in_one_cohort_only_high_reviewer_risk_unless_PI_approves;outside_primary_window_sensitivity_only;human_H3K4me3_not_in_v1_source_explicit	v1.5G correction: human typeI active = 4 primary + S0002 sens + S0003 sens
human	hg38	typeII	KSRC_v15_human_typeII_chr12_52147000_52167000_M0001	chr12	52147000	52167000	05_results/fig2_architecture_KSR/human_candidate_KSRs_v1_5.tsv	05_results/fig2_architecture_KSR/IGV_tracks/human_candidate_KSRs_v1_5_IGV_colored.bed	human_typeII_KSRC_v15_human_typeII_chr12_52147000_52167000_M0001_multimodal_flank	YES	Candidate_KSR_contact_boundary_multimodal	primary_multimodal_KSR_candidate	boundary_flanking_KSR	flank_0_25kb	TRUE	TRUE	TRUE	TRUE	algorithmic_primary_reproducible	algorithmic_primary_per_M02B_v1_5_locked_rule_multi_cohort_or_stage_specific_reproducibility	algorithmic_primary_v1_5	KSRC_v1_5G	active_downstream_primary	primary_KSR_reference	candidate_KSR	human_H3K4me3_not_in_v1_source_explicit	Algorithmic primary per v1.5 reproducibility rule
human	hg38	typeII	KSRC_v15_human_typeII_chr12_52354000_52403000_M0004	chr12	52354000	52403000	05_results/fig2_architecture_KSR/human_candidate_KSRs_v1_5.tsv	05_results/fig2_architecture_KSR/IGV_tracks/human_candidate_KSRs_v1_5_IGV_colored.bed	human_typeII_KSRC_v15_human_typeII_chr12_52354000_52403000_M0004_multimodal_intra	YES	Candidate_KSR_contact_boundary_multimodal	primary_multimodal_KSR_candidate	intra_cluster_KSR	inside_core	TRUE	TRUE	TRUE	TRUE	algorithmic_primary_reproducible	algorithmic_primary_per_M02B_v1_5_locked_rule_multi_cohort_or_stage_specific_reproducibility	algorithmic_primary_v1_5	KSRC_v1_5G	active_downstream_primary	primary_KSR_reference	candidate_KSR	human_H3K4me3_not_in_v1_source_explicit	Algorithmic primary per v1.5 reproducibility rule
human	hg38	typeII	KSRC_v15_human_typeII_chr12_52471500_52543000_M0005	chr12	52471500	52543000	05_results/fig2_architecture_KSR/human_candidate_KSRs_v1_5.tsv	05_results/fig2_architecture_KSR/IGV_tracks/human_candidate_KSRs_v1_5_IGV_colored.bed	human_typeII_KSRC_v15_human_typeII_chr12_52471500_52543000_M0005_multimodal_intra	YES	Candidate_KSR_contact_boundary_multimodal	primary_multimodal_KSR_candidate	intra_cluster_KSR	inside_core	TRUE	TRUE	TRUE	TRUE	algorithmic_primary_reproducible	algorithmic_primary_per_M02B_v1_5_locked_rule_multi_cohort_or_stage_specific_reproducibility	algorithmic_primary_v1_5	KSRC_v1_5G	active_downstream_primary	primary_KSR_reference	candidate_KSR	human_H3K4me3_not_in_v1_source_explicit	Algorithmic primary per v1.5 reproducibility rule
human	hg38	typeII	KSRC_v15_human_typeII_chr12_52560000_52622000_M0006	chr12	52560000	52622000	05_results/fig2_architecture_KSR/human_candidate_KSRs_v1_5.tsv	05_results/fig2_architecture_KSR/IGV_tracks/human_candidate_KSRs_v1_5_IGV_colored.bed	human_typeII_KSRC_v15_human_typeII_chr12_52560000_52622000_M0006_multimodal_intra	YES	Candidate_KSR_contact_boundary_multimodal	primary_multimodal_KSR_candidate	intra_cluster_KSR	inside_core	TRUE	TRUE	TRUE	TRUE	algorithmic_primary_reproducible	algorithmic_primary_per_M02B_v1_5_locked_rule_multi_cohort_or_stage_specific_reproducibility	algorithmic_primary_v1_5	KSRC_v1_5G	active_downstream_primary	primary_KSR_reference	candidate_KSR	human_H3K4me3_not_in_v1_source_explicit	Algorithmic primary per v1.5 reproducibility rule
human	hg38	typeII	KSRC_v15_human_typeII_chr12_52855000_52905500_M0008	chr12	52855000	52905500	05_results/fig2_architecture_KSR/human_candidate_KSRs_v1_5.tsv	05_results/fig2_architecture_KSR/IGV_tracks/human_candidate_KSRs_v1_5_IGV_colored.bed	human_typeII_KSRC_v15_human_typeII_chr12_52855000_52905500_M0008_multimodal_intra	YES	Candidate_KSR_contact_boundary_multimodal	primary_multimodal_KSR_candidate	intra_cluster_KSR	inside_core	TRUE	TRUE	TRUE	TRUE	algorithmic_primary_reproducible	algorithmic_primary_per_M02B_v1_5_locked_rule_multi_cohort_or_stage_specific_reproducibility	algorithmic_primary_v1_5	KSRC_v1_5G	active_downstream_primary	primary_KSR_reference	candidate_KSR	human_H3K4me3_not_in_v1_source_explicit	Algorithmic primary per v1.5 reproducibility rule
human	hg38	typeII	KSRC_v15_human_typeII_chr12_52989750_53048000_M0009	chr12	52989750	53048000	05_results/fig2_architecture_KSR/human_candidate_KSRs_v1_5.tsv	05_results/fig2_architecture_KSR/IGV_tracks/human_candidate_KSRs_v1_5_IGV_colored.bed	human_typeII_KSRC_v15_human_typeII_chr12_52989750_53048000_M0009_multimodal_flank	YES	Candidate_KSR_contact_boundary_multimodal	primary_multimodal_KSR_candidate	boundary_flanking_KSR	flank_25_50kb	TRUE	TRUE	TRUE	TRUE	algorithmic_primary_reproducible	algorithmic_primary_per_M02B_v1_5_locked_rule_multi_cohort_or_stage_specific_reproducibility	algorithmic_primary_v1_5	KSRC_v1_5G	active_downstream_primary	primary_KSR_reference	candidate_KSR	human_H3K4me3_not_in_v1_source_explicit	Algorithmic primary per v1.5 reproducibility rule
human	hg38	typeII	KSRC_v15_sens_human_typeII_chr12_52115000_52147000_S0002	chr12	52115000	52147000	05_results/fig2_architecture_KSR/human_candidate_KSRs_v1_5.tsv	05_results/fig2_architecture_KSR/IGV_tracks/human_candidate_KSRs_v1_5_IGV_colored.bed	human_typeII_KSRC_v15_sens_human_typeII_chr12_52115000_52147000_S0002_sens_outer	YES	Candidate_KSR_sensitivity_only	sensitivity_only_not_primary	outer_flank_sensitivity_only	flank_0_25kb	TRUE	TRUE	TRUE	TRUE	PI_curated_loop_supported	PI_2026-05-16: include this single sensitivity Candidate KSR with PI-curated loop-support interpretation	PI_microC_HiC_loop_supported_sensitivity	KSRC_v1_5G	active_downstream_PI_loop_supported	curated_loop_supported_KSR_reference	loop_supported_candidate_KSR	outside_primary_window_sensitivity_only;human_H3K4me3_not_in_v1_source_explicit	PI-curated; not algorithmically primary in v1.5 ‚Äî included by explicit PI instruction
mouse	mm10	typeI	KSRC_v15_mouse_typeI_chr11_99173000_99212000_M0001	chr11	99173000	99212000	05_results/fig2_architecture_KSR/mouse_candidate_KSRs_v1_5.tsv	05_results/fig2_architecture_KSR/IGV_tracks/mouse_candidate_KSRs_v1_5_IGV_colored.bed	mouse_typeI_KSRC_v15_mouse_typeI_chr11_99173000_99212000_M0001_multimodal_flank	YES	Candidate_KSR_contact_boundary_multimodal	primary_multimodal_KSR_candidate	boundary_flanking_KSR	flank_0_25kb	TRUE	TRUE	TRUE	TRUE	algorithmic_primary_reproducible	algorithmic_primary_per_M02B_v1_5_locked_rule_multi_cohort_or_stage_specific_reproducibility	algorithmic_primary_v1_5	KSRC_v1_5G	active_downstream_primary	primary_KSR_reference	candidate_KSR	mouse_CTCF_is_E10p5_PT_not_P0_basal_suprabasal_use_qualified	Algorithmic primary per v1.5 reproducibility rule
mouse	mm10	typeI	KSRC_v15_mouse_typeI_chr11_99283000_99332000_M0002	chr11	99283000	99332000	05_results/fig2_architecture_KSR/mouse_candidate_KSRs_v1_5.tsv	05_results/fig2_architecture_KSR/IGV_tracks/mouse_candidate_KSRs_v1_5_IGV_colored.bed	mouse_typeI_KSRC_v15_mouse_typeI_chr11_99283000_99332000_M0002_multimodal_intra	YES	Candidate_KSR_contact_boundary_multimodal	primary_multimodal_KSR_candidate	intra_cluster_KSR	inside_core	TRUE	TRUE	TRUE	TRUE	algorithmic_primary_reproducible	algorithmic_primary_per_M02B_v1_5_locked_rule_multi_cohort_or_stage_specific_reproducibility	algorithmic_primary_v1_5	KSRC_v1_5G	active_downstream_primary	primary_KSR_reference	candidate_KSR	mouse_CTCF_is_E10p5_PT_not_P0_basal_suprabasal_use_qualified	Algorithmic primary per v1.5 reproducibility rule
mouse	mm10	typeI	KSRC_v15_mouse_typeI_chr11_99343000_99392000_M0003	chr11	99343000	99392000	05_results/fig2_architecture_KSR/mouse_candidate_KSRs_v1_5.tsv	05_results/fig2_architecture_KSR/IGV_tracks/mouse_candidate_KSRs_v1_5_IGV_colored.bed	mouse_typeI_KSRC_v15_mouse_typeI_chr11_99343000_99392000_M0003_multimodal_intra	YES	Candidate_KSR_contact_boundary_multimodal	primary_multimodal_KSR_candidate	intra_cluster_KSR	inside_core	TRUE	TRUE	TRUE	TRUE	algorithmic_primary_reproducible	algorithmic_primary_per_M02B_v1_5_locked_rule_multi_cohort_or_stage_specific_reproducibility	algorithmic_primary_v1_5	KSRC_v1_5G	active_downstream_primary	primary_KSR_reference	candidate_KSR	mouse_CTCF_is_E10p5_PT_not_P0_basal_suprabasal_use_qualified	Algorithmic primary per v1.5 reproducibility rule
mouse	mm10	typeI	KSRC_v15_mouse_typeI_chr11_99442000_99483000_M0004	chr11	99442000	99483000	05_results/fig2_architecture_KSR/mouse_candidate_KSRs_v1_5.tsv	05_results/fig2_architecture_KSR/IGV_tracks/mouse_candidate_KSRs_v1_5_IGV_colored.bed	mouse_typeI_KSRC_v15_mouse_typeI_chr11_99442000_99483000_M0004_multimodal_intra	YES	Candidate_KSR_contact_boundary_multimodal	primary_multimodal_KSR_candidate	intra_cluster_KSR	inside_core	TRUE	TRUE	TRUE	TRUE	algorithmic_primary_reproducible	algorithmic_primary_per_M02B_v1_5_locked_rule_multi_cohort_or_stage_specific_reproducibility	algorithmic_primary_v1_5	KSRC_v1_5G	active_downstream_primary	primary_KSR_reference	candidate_KSR	mouse_CTCF_is_E10p5_PT_not_P0_basal_suprabasal_use_qualified	Algorithmic primary per v1.5 reproducibility rule
mouse	mm10	typeI	KSRC_v15_mouse_typeI_chr11_99613000_99662000_M0006	chr11	99613000	99662000	05_results/fig2_architecture_KSR/mouse_candidate_KSRs_v1_5.tsv	05_results/fig2_architecture_KSR/IGV_tracks/mouse_candidate_KSRs_v1_5_IGV_colored.bed	mouse_typeI_KSRC_v15_mouse_typeI_chr11_99613000_99662000_M0006_multimodal_intra	YES	Candidate_KSR_contact_boundary_multimodal	primary_multimodal_KSR_candidate	intra_cluster_KSR	inside_core	TRUE	TRUE	FALSE	TRUE	algorithmic_primary_reproducible	algorithmic_primary_per_M02B_v1_5_locked_rule_multi_cohort_or_stage_specific_reproducibility	algorithmic_primary_v1_5	KSRC_v1_5G	active_downstream_primary	primary_KSR_reference	candidate_KSR	mouse_CTCF_is_E10p5_PT_not_P0_basal_suprabasal_use_qualified	Algorithmic primary per v1.5 reproducibility rule
mouse	mm10	typeI	KSRC_v15_mouse_typeI_chr11_99987000_100043000_M0009	chr11	99987000	100043000	05_results/fig2_architecture_KSR/mouse_candidate_KSRs_v1_5.tsv	05_results/fig2_architecture_KSR/IGV_tracks/mouse_candidate_KSRs_v1_5_IGV_colored.bed	mouse_typeI_KSRC_v15_mouse_typeI_chr11_99987000_100043000_M0009_multimodal_intra	YES	Candidate_KSR_contact_boundary_multimodal	primary_multimodal_KSR_candidate	intra_cluster_KSR	inside_core	TRUE	TRUE	TRUE	TRUE	algorithmic_primary_reproducible	algorithmic_primary_per_M02B_v1_5_locked_rule_multi_cohort_or_stage_specific_reproducibility	algorithmic_primary_v1_5	KSRC_v1_5G	active_downstream_primary	primary_KSR_reference	candidate_KSR	mouse_CTCF_is_E10p5_PT_not_P0_basal_suprabasal_use_qualified	Algorithmic primary per v1.5 reproducibility rule
mouse	mm10	typeI	KSRC_v15_mouse_typeI_chr11_100147000_100193000_M0010	chr11	100147000	100193000	05_results/fig2_architecture_KSR/mouse_candidate_KSRs_v1_5.tsv	05_results/fig2_architecture_KSR/IGV_tracks/mouse_candidate_KSRs_v1_5_IGV_colored.bed	mouse_typeI_KSRC_v15_mouse_typeI_chr11_100147000_100193000_M0010_multimodal_intra	YES	Candidate_KSR_contact_boundary_multimodal	primary_multimodal_KSR_candidate	intra_cluster_KSR	inside_core	TRUE	TRUE	TRUE	TRUE	algorithmic_primary_reproducible	algorithmic_primary_per_M02B_v1_5_locked_rule_multi_cohort_or_stage_specific_reproducibility	algorithmic_primary_v1_5	KSRC_v1_5G	active_downstream_primary	primary_KSR_reference	candidate_KSR	mouse_CTCF_is_E10p5_PT_not_P0_basal_suprabasal_use_qualified	Algorithmic primary per v1.5 reproducibility rule
mouse	mm10	typeI	KSRC_v15_mouse_typeI_chr11_100287000_100307000_M0011	chr11	100287000	100307000	05_results/fig2_architecture_KSR/mouse_candidate_KSRs_v1_5.tsv	05_results/fig2_architecture_KSR/IGV_tracks/mouse_candidate_KSRs_v1_5_IGV_colored.bed	mouse_typeI_KSRC_v15_mouse_typeI_chr11_100287000_100307000_M0011_multimodal_flank	YES	Candidate_KSR_contact_boundary_multimodal	qualified_or_advisory_PI_approval_required	boundary_flanking_KSR	flank_0_25kb	TRUE	TRUE	TRUE	TRUE	PI_curated_loop_supported	PI_2026-05-16: include this single qualified Candidate KSR with PI-curated loop-support flanking interpretation	PI_microC_HiC_loop_supported_flank	KSRC_v1_5G	active_downstream_PI_loop_supported	curated_loop_supported_KSR_reference	loop_supported_candidate_KSR	mouse_CTCF_is_E10p5_PT_not_P0_basal_suprabasal_use_qualified;boundary_in_one_cohort_only_high_reviewer_risk_unless_PI_approves	PI-curated; not algorithmically primary in v1.5 ‚Äî included by explicit PI instruction
mouse	mm10	typeI	KSRC_v15_sens_mouse_typeI_chr11_100307000_100343000_S0002	chr11	100307000	100343000	05_results/fig2_architecture_KSR/mouse_candidate_KSRs_v1_5.tsv	05_results/fig2_architecture_KSR/IGV_tracks/mouse_candidate_KSRs_v1_5_IGV_colored.bed	mouse_typeI_KSRC_v15_sens_mouse_typeI_chr11_100307000_100343000_S0002_sens_outer	YES	Candidate_KSR_sensitivity_only	sensitivity_only_not_primary	outer_flank_sensitivity_only	flank_25_50kb	TRUE	TRUE	TRUE	TRUE	PI_curated_loop_supported	PI_2026-05-16: include this single sensitivity Candidate KSR with PI-curated loop-support interpretation	PI_microC_HiC_loop_supported_sensitivity	KSRC_v1_5G	active_downstream_PI_loop_supported	curated_loop_supported_KSR_reference	loop_supported_candidate_KSR	mouse_CTCF_is_E10p5_PT_not_P0_basal_suprabasal_use_qualified;boundary_in_one_cohort_only_high_reviewer_risk_unless_PI_approves;outside_primary_window_sensitivity_only	PI-curated; not algorithmically primary in v1.5 ‚Äî included by explicit PI instruction
mouse	mm10	typeII	KSRC_v15_mouse_typeII_chr15_101328000_101348000_M0001	chr15	101328000	101348000	05_results/fig2_architecture_KSR/mouse_candidate_KSRs_v1_5.tsv	05_results/fig2_architecture_KSR/IGV_tracks/mouse_candidate_KSRs_v1_5_IGV_colored.bed	mouse_typeII_KSRC_v15_mouse_typeII_chr15_101328000_101348000_M0001_multimodal_flank	YES	Candidate_KSR_contact_boundary_multimodal	qualified_or_advisory_PI_approval_required	boundary_flanking_KSR	flank_0_25kb	TRUE	TRUE	TRUE	TRUE	PI_curated_loop_supported	PI_2026-05-16: include this single qualified Candidate KSR with PI-curated loop-support flanking interpretation	PI_microC_HiC_loop_supported_flank	KSRC_v1_5G	active_downstream_PI_loop_supported	curated_loop_supported_KSR_reference	loop_supported_candidate_KSR	mouse_CTCF_is_E10p5_PT_not_P0_basal_suprabasal_use_qualified;boundary_in_one_cohort_only_high_reviewer_risk_unless_PI_approves	PI-curated; not algorithmically primary in v1.5 ‚Äî included by explicit PI instruction
mouse	mm10	typeII	KSRC_v15_mouse_typeII_chr15_101493000_101538000_M0002	chr15	101493000	101538000	05_results/fig2_architecture_KSR/mouse_candidate_KSRs_v1_5.tsv	05_results/fig2_architecture_KSR/IGV_tracks/mouse_candidate_KSRs_v1_5_IGV_colored.bed	mouse_typeII_KSRC_v15_mouse_typeII_chr15_101493000_101538000_M0002_multimodal_intra	YES	Candidate_KSR_contact_boundary_multimodal	primary_multimodal_KSR_candidate	intra_cluster_KSR	inside_core	TRUE	TRUE	TRUE	TRUE	algorithmic_primary_reproducible	algorithmic_primary_per_M02B_v1_5_locked_rule_multi_cohort_or_stage_specific_reproducibility	algorithmic_primary_v1_5	KSRC_v1_5G	active_downstream_primary	primary_KSR_reference	candidate_KSR	mouse_CTCF_is_E10p5_PT_not_P0_basal_suprabasal_use_qualified	Algorithmic primary per v1.5 reproducibility rule
mouse	mm10	typeII	KSRC_v15_mouse_typeII_chr15_101679000_101726000_M0003	chr15	101679000	101726000	05_results/fig2_architecture_KSR/mouse_candidate_KSRs_v1_5.tsv	05_results/fig2_architecture_KSR/IGV_tracks/mouse_candidate_KSRs_v1_5_IGV_colored.bed	mouse_typeII_KSRC_v15_mouse_typeII_chr15_101679000_101726000_M0003_multimodal_intra	YES	Candidate_KSR_contact_boundary_multimodal	primary_multimodal_KSR_candidate	intra_cluster_KSR	inside_core	TRUE	TRUE	TRUE	TRUE	algorithmic_primary_reproducible	algorithmic_primary_per_M02B_v1_5_locked_rule_multi_cohort_or_stage_specific_reproducibility	algorithmic_primary_v1_5	KSRC_v1_5G	active_downstream_primary	primary_KSR_reference	candidate_KSR	mouse_CTCF_is_E10p5_PT_not_P0_basal_suprabasal_use_qualified	Algorithmic primary per v1.5 reproducibility rule
mouse	mm10	typeII	KSRC_v15_mouse_typeII_chr15_101749000_101796000_M0004	chr15	101749000	101796000	05_results/fig2_architecture_KSR/mouse_candidate_KSRs_v1_5.tsv	05_results/fig2_architecture_KSR/IGV_tracks/mouse_candidate_KSRs_v1_5_IGV_colored.bed	mouse_typeII_KSRC_v15_mouse_typeII_chr15_101749000_101796000_M0004_multimodal_intra	YES	Candidate_KSR_contact_boundary_multimodal	primary_multimodal_KSR_candidate	intra_cluster_KSR	inside_core	TRUE	TRUE	FALSE	TRUE	algorithmic_primary_reproducible	algorithmic_primary_per_M02B_v1_5_locked_rule_multi_cohort_or_stage_specific_reproducibility	algorithmic_primary_v1_5	KSRC_v1_5G	active_downstream_primary	primary_KSR_reference	candidate_KSR	mouse_CTCF_is_E10p5_PT_not_P0_basal_suprabasal_use_qualified	Algorithmic primary per v1.5 reproducibility rule
mouse	mm10	typeII	KSRC_v15_mouse_typeII_chr15_101830000_101877000_M0005	chr15	101830000	101877000	05_results/fig2_architecture_KSR/mouse_candidate_KSRs_v1_5.tsv	05_results/fig2_architecture_KSR/IGV_tracks/mouse_candidate_KSRs_v1_5_IGV_colored.bed	mouse_typeII_KSRC_v15_mouse_typeII_chr15_101830000_101877000_M0005_multimodal_intra	YES	Candidate_KSR_contact_boundary_multimodal	primary_multimodal_KSR_candidate	intra_cluster_KSR	inside_core	TRUE	TRUE	FALSE	TRUE	algorithmic_primary_reproducible	algorithmic_primary_per_M02B_v1_5_locked_rule_multi_cohort_or_stage_specific_reproducibility	algorithmic_primary_v1_5	KSRC_v1_5G	active_downstream_primary	primary_KSR_reference	candidate_KSR	mouse_CTCF_is_E10p5_PT_not_P0_basal_suprabasal_use_qualified	Algorithmic primary per v1.5 reproducibility rule
mouse	mm10	typeII	KSRC_v15_mouse_typeII_chr15_101960000_102007000_M0006	chr15	101960000	102007000	05_results/fig2_architecture_KSR/mouse_candidate_KSRs_v1_5.tsv	05_results/fig2_architecture_KSR/IGV_tracks/mouse_candidate_KSRs_v1_5_IGV_colored.bed	mouse_typeII_KSRC_v15_mouse_typeII_chr15_101960000_102007000_M0006_multimodal_intra	YES	Candidate_KSR_contact_boundary_multimodal	primary_multimodal_KSR_candidate	intra_cluster_KSR	inside_core	TRUE	TRUE	TRUE	TRUE	algorithmic_primary_reproducible	algorithmic_primary_per_M02B_v1_5_locked_rule_multi_cohort_or_stage_specific_reproducibility	algorithmic_primary_v1_5	KSRC_v1_5G	active_downstream_primary	primary_KSR_reference	candidate_KSR	mouse_CTCF_is_E10p5_PT_not_P0_basal_suprabasal_use_qualified	Algorithmic primary per v1.5 reproducibility rule
mouse	mm10	typeII	KSRC_v15_mouse_typeII_chr15_102047000_102067000_M0007	chr15	102047000	102067000	05_results/fig2_architecture_KSR/mouse_candidate_KSRs_v1_5.tsv	05_results/fig2_architecture_KSR/IGV_tracks/mouse_candidate_KSRs_v1_5_IGV_colored.bed	mouse_typeII_KSRC_v15_mouse_typeII_chr15_102047000_102067000_M0007_multimodal_flank	YES	Candidate_KSR_contact_boundary_multimodal	primary_multimodal_KSR_candidate	boundary_flanking_KSR	flank_0_25kb	TRUE	TRUE	TRUE	TRUE	algorithmic_primary_reproducible	algorithmic_primary_per_M02B_v1_5_locked_rule_multi_cohort_or_stage_specific_reproducibility	algorithmic_primary_v1_5	KSRC_v1_5G	active_downstream_primary	primary_KSR_reference	candidate_KSR	mouse_CTCF_is_E10p5_PT_not_P0_basal_suprabasal_use_qualified	Algorithmic primary per v1.5 reproducibility rule
mouse	mm10	typeII	KSRC_v15_sens_mouse_typeII_chr15_101303000_101328000_S0002	chr15	101303000	101328000	05_results/fig2_architecture_KSR/mouse_candidate_KSRs_v1_5.tsv	05_results/fig2_architecture_KSR/IGV_tracks/mouse_candidate_KSRs_v1_5_IGV_colored.bed	mouse_typeII_KSRC_v15_sens_mouse_typeII_chr15_101303000_101328000_S0002_sens_outer	YES	Candidate_KSR_sensitivity_only	sensitivity_only_not_primary	outer_flank_sensitivity_only	flank_0_25kb	TRUE	TRUE	TRUE	TRUE	PI_curated_loop_supported	PI_2026-05-16: include this single sensitivity Candidate KSR with PI-curated loop-support interpretation	PI_microC_HiC_loop_supported_sensitivity	KSRC_v1_5G	active_downstream_PI_loop_supported	curated_loop_supported_KSR_reference	loop_supported_candidate_KSR	mouse_CTCF_is_E10p5_PT_not_P0_basal_suprabasal_use_qualified;boundary_in_one_cohort_only_high_reviewer_risk_unless_PI_approves;outside_primary_window_sensitivity_only	PI-curated; not algorithmically primary in v1.5 ‚Äî included by explicit PI instruction
chicken	galGal6	typeI	KSRC_v15_chicken_typeI_27_7262000_7306000_M0002	chr27	7262000	7306000	05_results/fig2_architecture_KSR/chicken_candidate_KSRs_v1_5.tsv	05_results/fig2_architecture_KSR/IGV_tracks/chicken_candidate_KSRs_v1_5_IGV_colored.bed	chicken_typeI_KSRC_v15_chicken_typeI_27_7262000_7306000_M0002_multimodal_flank	YES	Candidate_KSR_contact_boundary_multimodal	primary_multimodal_KSR_candidate	boundary_flanking_KSR	flank_0_25kb	TRUE	TRUE	TRUE	TRUE	algorithmic_primary_reproducible	algorithmic_primary_per_M02B_v1_5_locked_rule_multi_cohort_or_stage_specific_reproducibility	algorithmic_primary_v1_5	KSRC_v1_5G	active_downstream_primary	primary_KSR_reference	candidate_KSR	none	Algorithmic primary per v1.5 reproducibility rule
chicken	galGal6	typeI	KSRC_v15_chicken_typeI_27_7347000_7399000_M0003	chr27	7347000	7399000	05_results/fig2_architecture_KSR/chicken_candidate_KSRs_v1_5.tsv	05_results/fig2_architecture_KSR/IGV_tracks/chicken_candidate_KSRs_v1_5_IGV_colored.bed	chicken_typeI_KSRC_v15_chicken_typeI_27_7347000_7399000_M0003_multimodal_intra	YES	Candidate_KSR_contact_boundary_multimodal	primary_multimodal_KSR_candidate	intra_cluster_KSR	inside_core	TRUE	TRUE	TRUE	TRUE	algorithmic_primary_reproducible	algorithmic_primary_per_M02B_v1_5_locked_rule_multi_cohort_or_stage_specific_reproducibility	algorithmic_primary_v1_5	KSRC_v1_5G	active_downstream_primary	primary_KSR_reference	candidate_KSR	chicken_CTCF_cross_stage_or_appendage_advisory_only	Algorithmic primary per v1.5 reproducibility rule
chicken	galGal6	typeI	KSRC_v15_chicken_typeI_27_7439000_7467000_M0004	chr27	7439000	7467000	05_results/fig2_architecture_KSR/chicken_candidate_KSRs_v1_5.tsv	05_results/fig2_architecture_KSR/IGV_tracks/chicken_candidate_KSRs_v1_5_IGV_colored.bed	chicken_typeI_KSRC_v15_chicken_typeI_27_7439000_7467000_M0004_multimodal_intra	YES	Candidate_KSR_contact_boundary_multimodal	primary_multimodal_KSR_candidate	intra_cluster_KSR	inside_core	TRUE	TRUE	TRUE	TRUE	algorithmic_primary_reproducible	algorithmic_primary_per_M02B_v1_5_locked_rule_multi_cohort_or_stage_specific_reproducibility	algorithmic_primary_v1_5	KSRC_v1_5G	active_downstream_primary	primary_KSR_reference	candidate_KSR	none	Algorithmic primary per v1.5 reproducibility rule
chicken	galGal6	typeII	KSRC_v15_chicken_typeII_33_5162000_5190000_M0001	chr33	5162000	5190000	05_results/fig2_architecture_KSR/chicken_candidate_KSRs_v1_5.tsv	05_results/fig2_architecture_KSR/IGV_tracks/chicken_candidate_KSRs_v1_5_IGV_colored.bed	chicken_typeII_KSRC_v15_chicken_typeII_33_5162000_5190000_M0001_multimodal_intra	YES	Candidate_KSR_contact_boundary_multimodal	primary_multimodal_KSR_candidate	intra_cluster_KSR	inside_core	TRUE	TRUE	TRUE	TRUE	algorithmic_primary_reproducible	algorithmic_primary_per_M02B_v1_5_locked_rule_multi_cohort_or_stage_specific_reproducibility	algorithmic_primary_v1_5	KSRC_v1_5G	active_downstream_primary	primary_KSR_reference	candidate_KSR	none	Algorithmic primary per v1.5 reproducibility rule
chicken	galGal6	typeII	KSRC_v15_chicken_typeII_33_5247000_5290000_M0002	chr33	5247000	5290000	05_results/fig2_architecture_KSR/chicken_candidate_KSRs_v1_5.tsv	05_results/fig2_architecture_KSR/IGV_tracks/chicken_candidate_KSRs_v1_5_IGV_colored.bed	chicken_typeII_KSRC_v15_chicken_typeII_33_5247000_5290000_M0002_multimodal_intra	YES	Candidate_KSR_contact_boundary_multimodal	primary_multimodal_KSR_candidate	intra_cluster_KSR	inside_core	TRUE	TRUE	TRUE	FALSE	algorithmic_primary_reproducible	algorithmic_primary_per_M02B_v1_5_locked_rule_multi_cohort_or_stage_specific_reproducibility	algorithmic_primary_v1_5	KSRC_v1_5G	active_downstream_primary	primary_KSR_reference	candidate_KSR	none	Algorithmic primary per v1.5 reproducibility rule
chicken	galGal6	typeII	KSRC_v15_chicken_typeII_33_5383000_5431000_M0003	chr33	5383000	5431000	05_results/fig2_architecture_KSR/chicken_candidate_KSRs_v1_5.tsv	05_results/fig2_architecture_KSR/IGV_tracks/chicken_candidate_KSRs_v1_5_IGV_colored.bed	chicken_typeII_KSRC_v15_chicken_typeII_33_5383000_5431000_M0003_multimodal_intra	YES	Candidate_KSR_contact_boundary_multimodal	primary_multimodal_KSR_candidate	intra_cluster_KSR	inside_core	TRUE	TRUE	FALSE	TRUE	algorithmic_primary_reproducible	algorithmic_primary_per_M02B_v1_5_locked_rule_multi_cohort_or_stage_specific_reproducibility	algorithmic_primary_v1_5	KSRC_v1_5G	active_downstream_primary	primary_KSR_reference	candidate_KSR	none	Algorithmic primary per v1.5 reproducibility rule
