## Supplemental Data 5 for "Hierarchical Gene Cluster Regulation Across Vertebrate Skins: Developmental Control of Keratin Gene Expression"

### Sheet: Table_S6_candidate_inter_cluste
# Table_S6_candidate_inter_cluster_contact_anchors_v1.tsv
# date=2026-05-27
# module=Table_S6_inter_cluster_contact_anchors_v1
# parent_module=FIG4_V3_3_REVIEWER_HARDENING_COVARIATE_MATCHED_CONTROLS_v1_0
# scope=candidate_inter_cluster_contact_prioritized_anchors_between_type-I_and_type-II_alpha-keratin_domains
# n_rows=93 (21 human + 48 mouse + 24 chicken)
# anchor_terminology=anchor_class_A_B_C_X_NO_Tier
# claim_posture=prioritization_resource_only_no_validated_focal_anchor_claim
# coordinate_systems=hg38_mm10_galGal6_native_no_liftOver
# inferential_basis=domain_level_contact_enrichment_only_pixel_level_NOT_reproducible_at_current_depth
# pixel_jaccard_replicate_status=human_INSUFFICIENT_DEPTH;mouse_basal_x_suprabasal=0.0-0.125;fully_pixel-replicated=1_of_59_A_anchors
# motif_integration=M03D_at_anchor_intervals;mappability_covariate_NOT_GENERATED
# forbidden_terminology=Tier-1/Tier-2/Tier-3_anchor;validated_anchor;single-cell_co-localization;physical_co-localization
# related_to=Figure_4_panels_E_F_and_Figure_S4_panels_J_K
# source_data=FIG4_candidate_anchor_priority_table_anchorclass.tsv
# legend=07_docs/supp_table_legends/Table_S6_legend_v1.md
anchor_pair_id	species	state_or_group	typeI_anchor	typeII_anchor	anchor_class	n_biological_replicates_supporting	replicate_support	KSR_overlap	CRE_overlap	promoter_TSS2kb_overlap	M03D_motif_support	M03D_top_motif_family	M03D_q05_support_count	M03D_q25_support_count	M03D_high_priority_TF	M03D_priority_class	priority_score	recommended_validation	candidate_scope
chicken_anchor_512000_7120674_4987366	chicken	persistent	27:7120674-8144674	33:4987366-6011366	C (exploratory)	2	10	YES	YES	NO	NO		0	0	Hoxa10;Hoxd10;RUNX1	high	4	exploratory_supplement_only_chicken_anchor_no_validation_assay_assigned	exploratory_chicken
chicken_anchor_256000_7120674_5243366	chicken	persistent	27:7120674-7632674	33:5243366-5755366	C (exploratory)	1	8	YES	YES	NO	NO		0	0	Hoxa10;Hoxd10;RUNX1	high	3	exploratory_supplement_only_chicken_anchor_no_validation_assay_assigned	exploratory_chicken
chicken_anchor_64000_7184674_5371366	chicken	sample_specific	27:7184674-7312674	33:5371366-5435366	C (exploratory)	1	3	YES	YES	NO	NO		0	0	Hoxa10;Hoxd10;RUNX1	high	3	exploratory_supplement_only_chicken_anchor_no_validation_assay_assigned	exploratory_chicken
chicken_anchor_128000_7248674_5371366	chicken	sample_specific	27:7248674-7504674	33:5371366-5499366	C (exploratory)	0	2	YES	YES	NO	NO		0	0	Hoxa10;Hoxd10;RUNX1	high	2	exploratory_supplement_only_chicken_anchor_no_validation_assay_assigned	exploratory_chicken
chicken_anchor_128000_7248674_5627366	chicken	persistent	27:7248674-7376674	33:5627366-5755366	C (exploratory)	0	4	YES	YES	NO	NO		0	0	Hoxa10;Hoxd10;RUNX1	high	2	exploratory_supplement_only_chicken_anchor_no_validation_assay_assigned	exploratory_chicken
chicken_anchor_256000_7632674_4987366	chicken	chicken_E14_scale_epidermis_enriched	27:7632674-7888674	33:4987366-5243366	C (exploratory)	0	1	YES	YES	NO	NO		0	0	Hoxa10;Hoxd10;RUNX1	high	2	exploratory_supplement_only_chicken_anchor_no_validation_assay_assigned	exploratory_chicken
chicken_anchor_64000_7120674_5179366	chicken	chicken_E14_dorsal_feather_filament_enriched	27:7120674-7184674	33:5179366-5243366	C (exploratory)	0	1	YES	YES	NO	NO		0	0	Hoxa10;Hoxd10;RUNX1	high	2	exploratory_supplement_only_chicken_anchor_no_validation_assay_assigned	exploratory_chicken
chicken_anchor_64000_7248674_5563366	chicken	persistent	27:7248674-7376674	33:5563366-5691366	C (exploratory)	0	4	YES	YES	NO	NO		0	0	Hoxa10;Hoxd10;RUNX1	high	2	exploratory_supplement_only_chicken_anchor_no_validation_assay_assigned	exploratory_chicken
chicken_anchor_64000_7312674_5243366	chicken	chicken_adult_dorsal_body_contour_feather_epidermis_enriched	27:7312674-7376674	33:5243366-5371366	C (exploratory)	0	1	YES	YES	NO	NO		0	0	Hoxa10;Hoxd10;RUNX1	high	2	exploratory_supplement_only_chicken_anchor_no_validation_assay_assigned	exploratory_chicken
chicken_anchor_64000_7376674_5371366	chicken	chicken_E9_dorsal_epidermis_enriched	27:7376674-7440674	33:5371366-5435366	C (exploratory)	0	1	YES	YES	NO	NO		0	0	Hoxa10;Hoxd10;RUNX1	high	2	exploratory_supplement_only_chicken_anchor_no_validation_assay_assigned	exploratory_chicken
chicken_anchor_64000_7376674_5499366	chicken	persistent	27:7376674-7504674	33:5499366-5627366	C (exploratory)	0	3	YES	YES	NO	NO		0	0	Hoxa10;Hoxd10;RUNX1	high	2	exploratory_supplement_only_chicken_anchor_no_validation_assay_assigned	exploratory_chicken
chicken_anchor_64000_7440674_4987366	chicken	sample_specific	27:7440674-7568674	33:4987366-5115366	C (exploratory)	0	2	YES	YES	NO	NO		0	0	Hoxa10;Hoxd10;RUNX1	high	2	exploratory_supplement_only_chicken_anchor_no_validation_assay_assigned	exploratory_chicken
chicken_anchor_64000_7440674_5179366	chicken	chicken_E14_dorsal_feather_filament_enriched	27:7440674-7504674	33:5179366-5243366	C (exploratory)	0	1	YES	YES	NO	NO		0	0	Hoxa10;Hoxd10;RUNX1	high	2	exploratory_supplement_only_chicken_anchor_no_validation_assay_assigned	exploratory_chicken
chicken_anchor_64000_7440674_5563366	chicken	persistent	27:7440674-7568674	33:5563366-5691366	C (exploratory)	0	4	YES	YES	NO	NO		0	0	Hoxa10;Hoxd10;RUNX1	high	2	exploratory_supplement_only_chicken_anchor_no_validation_assay_assigned	exploratory_chicken
chicken_anchor_64000_7568674_5371366	chicken	chicken_E7_dorsal_epidermis_enriched	27:7568674-7632674	33:5371366-5499366	C (exploratory)	0	1	YES	YES	NO	NO		0	0	Hoxa10;Hoxd10;RUNX1	high	2	exploratory_supplement_only_chicken_anchor_no_validation_assay_assigned	exploratory_chicken
chicken_anchor_128000_7504674_5627366	chicken	sample_specific	27:7504674-7760674	33:5627366-5755366	C (exploratory)	1	3	NO	NO	NO	NO		0	0	Hoxa10;Hoxd10;RUNX1	high	1	exploratory_supplement_only_chicken_anchor_no_validation_assay_assigned	exploratory_chicken
chicken_anchor_64000_7120674_4987366	chicken	persistent	27:7120674-7248674	33:4987366-5115366	C (exploratory)	0	4	NO	NO	NO	NO		0	0	Hoxa10;Hoxd10;RUNX1	high	0	exploratory_supplement_only_chicken_anchor_no_validation_assay_assigned	exploratory_chicken
chicken_anchor_64000_7120674_5499366	chicken	persistent	27:7120674-7248674	33:5499366-5627366	C (exploratory)	0	3	NO	NO	NO	NO		0	0	Hoxa10;Hoxd10;RUNX1	high	0	exploratory_supplement_only_chicken_anchor_no_validation_assay_assigned	exploratory_chicken
chicken_anchor_64000_7120674_5627366	chicken	sample_specific	27:7120674-7248674	33:5627366-5691366	C (exploratory)	0	2	NO	NO	NO	NO		0	0	Hoxa10;Hoxd10;RUNX1	high	0	exploratory_supplement_only_chicken_anchor_no_validation_assay_assigned	exploratory_chicken
chicken_anchor_64000_7568674_4987366	chicken	persistent	27:7568674-7696674	33:4987366-5115366	C (exploratory)	0	3	NO	NO	NO	NO		0	0	Hoxa10;Hoxd10;RUNX1	high	0	exploratory_supplement_only_chicken_anchor_no_validation_assay_assigned	exploratory_chicken
chicken_anchor_64000_7632674_5563366	chicken	sample_specific	27:7632674-7696674	33:5563366-5627366	C (exploratory)	0	2	NO	NO	NO	NO		0	0	Hoxa10;Hoxd10;RUNX1	high	0	exploratory_supplement_only_chicken_anchor_no_validation_assay_assigned	exploratory_chicken
chicken_anchor_64000_7312674_4987366	chicken	chicken_E9_whole_brain_negative_control_enriched	27:7312674-7376674	33:4987366-5051366	X (excluded)	0	1	YES	YES	NO	NO		0	0	Hoxa10;Hoxd10;RUNX1	high	2	do_not_prioritize	excluded_brain_enriched
chicken_anchor_128000_7504674_4987366	chicken	chicken_E9_whole_brain_negative_control_enriched	27:7504674-7632674	33:4987366-5115366	X (excluded)	0	1	NO	NO	NO	NO		0	0	Hoxa10;Hoxd10;RUNX1	high	0	do_not_prioritize	excluded_brain_enriched
chicken_anchor_256000_7632674_5499366	chicken	chicken_E9_whole_brain_negative_control_enriched	27:7632674-7888674	33:5499366-5755366	X (excluded)	0	1	NO	NO	NO	NO		0	0	Hoxa10;Hoxd10;RUNX1	high	0	do_not_prioritize	excluded_brain_enriched
human_anchor_512000_40454665_51968996	human	persistent	chr17:40454665-41478665	chr12:51968996-53504996	A (replicated)	1	5	YES	YES	NO	NO		0	0		none	12	CRISPRi_tiling_of_KSR_CRE_anchor; Capture-C_validation	replicated_human_mouse
human_anchor_256000_40710665_52224996	human	persistent	chr17:40710665-41222665	chr12:52224996-52736996	A (replicated)	1	4	YES	YES	NO	NO		0	0		none	9	CRISPRi_tiling_of_KSR_CRE_anchor; Capture-C_validation	replicated_human_mouse
human_anchor_256000_41222665_52224996	human	sample_specific	chr17:41222665-41478665	chr12:52224996-52736996	A (replicated)	0	2	YES	YES	NO	NO		0	0		none	8	CRISPRi_tiling_of_KSR_CRE_anchor; Capture-C_validation	replicated_human_mouse
human_anchor_512000_41478665_51968996	human	sample_specific	chr17:41478665-41990665	chr12:51968996-52480996	A (replicated)	0	2	YES	YES	NO	NO		0	0		none	8	CRISPRi_tiling_of_KSR_CRE_anchor; Capture-C_validation	replicated_human_mouse
human_anchor_128000_40966665_52224996	human	sample_specific	chr17:40966665-41222665	chr12:52224996-52352996	A (replicated)	1	3	YES	YES	NO	NO		0	0		none	6	CRISPRi_tiling_of_KSR_CRE_anchor; Capture-C_validation	replicated_human_mouse
human_anchor_128000_40454665_52992996	human	sample_specific	chr17:40454665-40710665	chr12:52992996-53120996	A (replicated)	0	2	YES	YES	NO	NO		0	0		none	5	CRISPRi_tiling_of_KSR_CRE_anchor; Capture-C_validation	replicated_human_mouse
human_anchor_128000_40838665_52608996	human	human_neoNHEK_D0_enriched	chr17:40838665-40966665	chr12:52608996-52736996	A (replicated)	0	1	YES	YES	NO	NO		0	0		none	5	CRISPRi_tiling_of_KSR_CRE_anchor; Capture-C_validation	replicated_human_mouse
human_anchor_128000_40966665_52992996	human	human_neoNHEK_D3_enriched	chr17:40966665-41094665	chr12:52992996-53120996	A (replicated)	0	1	YES	YES	NO	NO		0	0		none	5	CRISPRi_tiling_of_KSR_CRE_anchor; Capture-C_validation	replicated_human_mouse
human_anchor_128000_41606665_52736996	human	human_neoNHEK_D3_enriched	chr17:41606665-41734665	chr12:52736996-52864996	A (replicated)	0	1	YES	YES	NO	NO		0	0		none	5	CRISPRi_tiling_of_KSR_CRE_anchor; Capture-C_validation	replicated_human_mouse
human_anchor_256000_41734665_52224996	human	human_neoNHEK_D3_enriched	chr17:41734665-41990665	chr12:52224996-52480996	A (replicated)	0	1	YES	YES	NO	NO		0	0		none	5	CRISPRi_tiling_of_KSR_CRE_anchor; Capture-C_validation	replicated_human_mouse
human_anchor_64000_40454665_52992996	human	human_neoNHEK_D0_enriched	chr17:40454665-40518665	chr12:52992996-53056996	A (replicated)	0	1	YES	YES	NO	NO		0	0		none	5	CRISPRi_tiling_of_KSR_CRE_anchor; Capture-C_validation	replicated_human_mouse
human_anchor_64000_41542665_52160996	human	human_neoNHEK_D0_enriched	chr17:41542665-41606665	chr12:52160996-52224996	A (replicated)	0	1	YES	YES	NO	NO		0	0		none	5	CRISPRi_tiling_of_KSR_CRE_anchor; Capture-C_validation	replicated_human_mouse
human_anchor_64000_41606665_52032996	human	human_neoNHEK_D6_enriched	chr17:41606665-41670665	chr12:52032996-52096996	A (replicated)	0	1	YES	YES	NO	NO		0	0		none	5	CRISPRi_tiling_of_KSR_CRE_anchor; Capture-C_validation	replicated_human_mouse
human_anchor_64000_41606665_52800996	human	human_neoNHEK_D3_enriched	chr17:41606665-41670665	chr12:52800996-52864996	A (replicated)	0	1	YES	YES	NO	NO		0	0		none	5	CRISPRi_tiling_of_KSR_CRE_anchor; Capture-C_validation	replicated_human_mouse
human_anchor_64000_41798665_52160996	human	human_neoNHEK_D3_enriched	chr17:41798665-41862665	chr12:52160996-52224996	A (replicated)	0	1	YES	YES	NO	NO		0	0		none	5	CRISPRi_tiling_of_KSR_CRE_anchor; Capture-C_validation	replicated_human_mouse
human_anchor_64000_41798665_52480996	human	human_neoNHEK_D6_enriched	chr17:41798665-41862665	chr12:52480996-52544996	A (replicated)	0	1	YES	YES	NO	NO		0	0		none	5	CRISPRi_tiling_of_KSR_CRE_anchor; Capture-C_validation	replicated_human_mouse
human_anchor_128000_40582665_52352996	human	human_adult_NHEK_enriched	chr17:40582665-40710665	chr12:52352996-52480996	C (exploratory)	0	1	YES	YES	NO	NO		0	0		none	2	supplement_or_state_specific_validation_optional	singleton_or_sample_level
human_anchor_64000_40582665_52352996	human	human_adult_NHEK_enriched	chr17:40582665-40646665	chr12:52352996-52416996	C (exploratory)	0	1	YES	YES	NO	NO		0	0		none	2	supplement_or_state_specific_validation_optional	singleton_or_sample_level
human_anchor_64000_41670665_52288996	human	human_adult_NHEK_enriched	chr17:41670665-41734665	chr12:52288996-52352996	C (exploratory)	0	1	YES	YES	NO	NO		0	0		none	2	supplement_or_state_specific_validation_optional	singleton_or_sample_level
human_anchor_64000_40646665_53056996	human	human_adult_NHEK_enriched	chr17:40646665-40710665	chr12:53056996-53120996	C (exploratory)	0	1	NO	YES	NO	NO		0	0		none	1	supplement_or_state_specific_validation_optional	singleton_or_sample_level
human_anchor_64000_41222665_52672996	human	human_adult_NHEK_enriched	chr17:41222665-41286665	chr12:52672996-52736996	C (exploratory)	0	1	NO	YES	NO	NO		0	0		none	1	supplement_or_state_specific_validation_optional	singleton_or_sample_level
mouse_anchor_512000_99544760_101148314	mouse	sample_specific	chr11:99544760-100056760	chr15:101148314-102172314	A (replicated)	1	3	YES	YES	NO	NO		0	0		none	9	CRISPRi_tiling_of_KSR_CRE_anchor; Capture-C_validation	replicated_human_mouse
mouse_anchor_64000_100056760_101660314	mouse	sample_specific	chr11:100056760-100184760	chr15:101660314-101724314	A (replicated)	1	3	YES	YES	NO	NO		0	0		none	9	CRISPRi_tiling_of_KSR_CRE_anchor; Capture-C_validation	replicated_human_mouse
mouse_anchor_64000_99544760_101596314	mouse	sample_specific	chr11:99544760-99672760	chr15:101596314-101724314	A (replicated)	1	3	YES	YES	NO	NO		0	0		none	9	CRISPRi_tiling_of_KSR_CRE_anchor; Capture-C_validation	replicated_human_mouse
mouse_anchor_128000_99160760_101660314	mouse	sample_specific	chr11:99160760-99416760	chr15:101660314-101788314	A (replicated)	0	2	YES	YES	NO	NO		0	0		none	8	CRISPRi_tiling_of_KSR_CRE_anchor; Capture-C_validation	replicated_human_mouse
mouse_anchor_128000_99672760_101532314	mouse	sample_specific	chr11:99672760-99928760	chr15:101532314-101660314	A (replicated)	0	2	YES	YES	NO	NO		0	0		none	8	CRISPRi_tiling_of_KSR_CRE_anchor; Capture-C_validation	replicated_human_mouse
mouse_anchor_128000_99800760_101916314	mouse	sample_specific	chr11:99800760-99928760	chr15:101916314-102044314	A (replicated)	0	2	YES	YES	NO	NO		0	0		none	8	CRISPRi_tiling_of_KSR_CRE_anchor; Capture-C_validation	replicated_human_mouse
mouse_anchor_256000_99032760_102172314	mouse	sample_specific	chr11:99032760-99288760	chr15:102172314-102428314	A (replicated)	0	2	YES	YES	NO	NO		0	0		none	8	CRISPRi_tiling_of_KSR_CRE_anchor; Capture-C_validation	replicated_human_mouse
mouse_anchor_64000_100120760_101404314	mouse	sample_specific	chr11:100120760-100248760	chr15:101404314-101532314	A (replicated)	0	2	YES	YES	NO	NO		0	0		none	8	CRISPRi_tiling_of_KSR_CRE_anchor; Capture-C_validation	replicated_human_mouse
mouse_anchor_64000_100184760_101724314	mouse	sample_specific	chr11:100184760-100312760	chr15:101724314-101788314	A (replicated)	0	2	YES	YES	NO	NO		0	0		none	8	CRISPRi_tiling_of_KSR_CRE_anchor; Capture-C_validation	replicated_human_mouse
mouse_anchor_64000_100376760_101660314	mouse	sample_specific	chr11:100376760-100504760	chr15:101660314-101788314	A (replicated)	0	2	YES	YES	NO	NO		0	0		none	8	CRISPRi_tiling_of_KSR_CRE_anchor; Capture-C_validation	replicated_human_mouse
mouse_anchor_64000_99032760_101276314	mouse	sample_specific	chr11:99032760-99160760	chr15:101276314-101404314	A (replicated)	0	2	YES	YES	NO	NO		0	0		none	8	CRISPRi_tiling_of_KSR_CRE_anchor; Capture-C_validation	replicated_human_mouse
mouse_anchor_64000_99160760_101660314	mouse	sample_specific	chr11:99160760-99288760	chr15:101660314-101788314	A (replicated)	0	2	YES	YES	NO	NO		0	0		none	8	CRISPRi_tiling_of_KSR_CRE_anchor; Capture-C_validation	replicated_human_mouse
mouse_anchor_64000_99224760_101916314	mouse	sample_specific	chr11:99224760-99288760	chr15:101916314-101980314	A (replicated)	0	2	YES	YES	NO	NO		0	0		none	8	CRISPRi_tiling_of_KSR_CRE_anchor; Capture-C_validation	replicated_human_mouse
mouse_anchor_64000_99672760_101596314	mouse	sample_specific	chr11:99672760-99800760	chr15:101596314-101724314	A (replicated)	0	2	YES	YES	NO	NO		0	0		none	8	CRISPRi_tiling_of_KSR_CRE_anchor; Capture-C_validation	replicated_human_mouse
mouse_anchor_64000_99736760_101916314	mouse	sample_specific	chr11:99736760-99800760	chr15:101916314-101980314	A (replicated)	0	2	YES	YES	NO	NO		0	0		none	8	CRISPRi_tiling_of_KSR_CRE_anchor; Capture-C_validation	replicated_human_mouse
mouse_anchor_128000_100312760_102172314	mouse	sample_specific	chr11:100312760-100568760	chr15:102172314-102300314	A (replicated)	0	2	YES	NO	NO	NO		0	0		none	7	CRISPRi_anchor_perturbation_and_KRT_readout	replicated_human_mouse
mouse_anchor_128000_99032760_101404314	mouse	mouse_P0_suprabasal_enriched	chr11:99032760-99160760	chr15:101404314-101532314	A (replicated)	1	2	YES	YES	NO	NO		0	0		none	6	CRISPRi_tiling_of_KSR_CRE_anchor; Capture-C_validation	replicated_human_mouse
mouse_anchor_64000_100248760_102172314	mouse	mouse_P0_basal_enriched	chr11:100248760-100376760	chr15:102172314-102300314	A (replicated)	1	2	YES	YES	NO	NO		0	0		none	6	CRISPRi_tiling_of_KSR_CRE_anchor; Capture-C_validation	replicated_human_mouse
mouse_anchor_128000_100056760_101660314	mouse	mouse_P0_basal_enriched	chr11:100056760-100312760	chr15:101660314-101788314	A (replicated)	0	1	YES	YES	NO	NO		0	0		none	5	CRISPRi_tiling_of_KSR_CRE_anchor; Capture-C_validation	replicated_human_mouse
mouse_anchor_128000_100184760_101148314	mouse	mouse_P0_basal_enriched	chr11:100184760-100312760	chr15:101148314-101276314	A (replicated)	0	1	YES	YES	NO	NO		0	0		none	5	CRISPRi_tiling_of_KSR_CRE_anchor; Capture-C_validation	replicated_human_mouse
mouse_anchor_128000_100440760_101660314	mouse	mouse_P0_basal_enriched	chr11:100440760-100568760	chr15:101660314-101788314	A (replicated)	0	1	YES	YES	NO	NO		0	0		none	5	CRISPRi_tiling_of_KSR_CRE_anchor; Capture-C_validation	replicated_human_mouse
mouse_anchor_128000_100440760_101916314	mouse	mouse_P0_suprabasal_enriched	chr11:100440760-100568760	chr15:101916314-102044314	A (replicated)	0	1	YES	YES	NO	NO		0	0		none	5	CRISPRi_tiling_of_KSR_CRE_anchor; Capture-C_validation	replicated_human_mouse
mouse_anchor_128000_99416760_101532314	mouse	mouse_P0_basal_enriched	chr11:99416760-99544760	chr15:101532314-101660314	A (replicated)	0	1	YES	YES	NO	NO		0	0		none	5	CRISPRi_tiling_of_KSR_CRE_anchor; Capture-C_validation	replicated_human_mouse
mouse_anchor_256000_99800760_101404314	mouse	mouse_P0_basal_enriched	chr11:99800760-100056760	chr15:101404314-101660314	A (replicated)	0	1	YES	YES	NO	NO		0	0		none	5	CRISPRi_tiling_of_KSR_CRE_anchor; Capture-C_validation	replicated_human_mouse
mouse_anchor_512000_99544760_102172314	mouse	mouse_P0_suprabasal_enriched	chr11:99544760-100056760	chr15:102172314-102684314	A (replicated)	0	1	YES	YES	NO	NO		0	0		none	5	CRISPRi_tiling_of_KSR_CRE_anchor; Capture-C_validation	replicated_human_mouse
mouse_anchor_64000_100056760_101852314	mouse	mouse_P0_basal_enriched	chr11:100056760-100120760	chr15:101852314-101916314	A (replicated)	0	1	YES	YES	NO	NO		0	0		none	5	CRISPRi_tiling_of_KSR_CRE_anchor; Capture-C_validation	replicated_human_mouse
mouse_anchor_64000_100056760_102044314	mouse	mouse_P0_basal_enriched	chr11:100056760-100120760	chr15:102044314-102108314	A (replicated)	0	1	YES	YES	NO	NO		0	0		none	5	CRISPRi_tiling_of_KSR_CRE_anchor; Capture-C_validation	replicated_human_mouse
mouse_anchor_64000_100120760_101148314	mouse	mouse_P0_basal_enriched	chr11:100120760-100184760	chr15:101148314-101212314	A (replicated)	0	1	YES	YES	NO	NO		0	0		none	5	CRISPRi_tiling_of_KSR_CRE_anchor; Capture-C_validation	replicated_human_mouse
mouse_anchor_64000_100184760_101596314	mouse	mouse_P0_suprabasal_enriched	chr11:100184760-100248760	chr15:101596314-101660314	A (replicated)	0	1	YES	YES	NO	NO		0	0		none	5	CRISPRi_tiling_of_KSR_CRE_anchor; Capture-C_validation	replicated_human_mouse
mouse_anchor_64000_100248760_101148314	mouse	mouse_P0_basal_enriched	chr11:100248760-100312760	chr15:101148314-101212314	A (replicated)	0	1	YES	YES	NO	NO		0	0		none	5	CRISPRi_tiling_of_KSR_CRE_anchor; Capture-C_validation	replicated_human_mouse
mouse_anchor_64000_100248760_101852314	mouse	mouse_P0_basal_enriched	chr11:100248760-100312760	chr15:101852314-101916314	A (replicated)	0	1	YES	YES	NO	NO		0	0		none	5	CRISPRi_tiling_of_KSR_CRE_anchor; Capture-C_validation	replicated_human_mouse
mouse_anchor_64000_100248760_101980314	mouse	mouse_P0_basal_enriched	chr11:100248760-100312760	chr15:101980314-102044314	A (replicated)	0	1	YES	YES	NO	NO		0	0		none	5	CRISPRi_tiling_of_KSR_CRE_anchor; Capture-C_validation	replicated_human_mouse
mouse_anchor_64000_100376760_101916314	mouse	mouse_P0_suprabasal_enriched	chr11:100376760-100440760	chr15:101916314-101980314	A (replicated)	0	1	YES	YES	NO	NO		0	0		none	5	CRISPRi_tiling_of_KSR_CRE_anchor; Capture-C_validation	replicated_human_mouse
mouse_anchor_64000_100440760_101276314	mouse	mouse_P0_basal_enriched	chr11:100440760-100504760	chr15:101276314-101340314	A (replicated)	0	1	YES	YES	NO	NO		0	0		none	5	CRISPRi_tiling_of_KSR_CRE_anchor; Capture-C_validation	replicated_human_mouse
mouse_anchor_64000_99160760_102108314	mouse	mouse_P0_suprabasal_enriched	chr11:99160760-99224760	chr15:102108314-102172314	A (replicated)	0	1	YES	YES	NO	NO		0	0		none	5	CRISPRi_tiling_of_KSR_CRE_anchor; Capture-C_validation	replicated_human_mouse
mouse_anchor_64000_99288760_101212314	mouse	mouse_P0_suprabasal_enriched	chr11:99288760-99352760	chr15:101212314-101276314	A (replicated)	0	1	YES	YES	NO	NO		0	0		none	5	CRISPRi_tiling_of_KSR_CRE_anchor; Capture-C_validation	replicated_human_mouse
mouse_anchor_64000_99288760_101724314	mouse	mouse_P0_basal_enriched	chr11:99288760-99352760	chr15:101724314-101788314	A (replicated)	0	1	YES	YES	NO	NO		0	0		none	5	CRISPRi_tiling_of_KSR_CRE_anchor; Capture-C_validation	replicated_human_mouse
mouse_anchor_64000_99352760_101852314	mouse	mouse_P0_basal_enriched	chr11:99352760-99416760	chr15:101852314-101916314	A (replicated)	0	1	YES	YES	NO	NO		0	0		none	5	CRISPRi_tiling_of_KSR_CRE_anchor; Capture-C_validation	replicated_human_mouse
mouse_anchor_64000_99608760_101852314	mouse	mouse_P0_basal_enriched	chr11:99608760-99736760	chr15:101852314-101980314	A (replicated)	0	1	YES	YES	NO	NO		0	0		none	5	CRISPRi_tiling_of_KSR_CRE_anchor; Capture-C_validation	replicated_human_mouse
mouse_anchor_64000_99928760_102044314	mouse	mouse_P0_suprabasal_enriched	chr11:99928760-99992760	chr15:102044314-102108314	A (replicated)	0	1	YES	YES	NO	NO		0	0		none	5	CRISPRi_tiling_of_KSR_CRE_anchor; Capture-C_validation	replicated_human_mouse
mouse_anchor_64000_100440760_101596314	mouse	mouse_P0_suprabasal_enriched	chr11:100440760-100504760	chr15:101596314-101660314	A (replicated)	0	1	NO	YES	NO	NO		0	0		none	4	CRISPRi_anchor_perturbation_and_KRT_readout	replicated_human_mouse
mouse_anchor_64000_99864760_101404314	mouse	mouse_P0_suprabasal_enriched	chr11:99864760-99928760	chr15:101404314-101468314	A (replicated)	0	1	NO	YES	NO	NO		0	0		none	4	CRISPRi_anchor_perturbation_and_KRT_readout	replicated_human_mouse
mouse_anchor_64000_99864760_101596314	mouse	mouse_P0_suprabasal_enriched	chr11:99864760-99928760	chr15:101596314-101660314	A (replicated)	0	1	NO	YES	NO	NO		0	0		none	4	CRISPRi_anchor_perturbation_and_KRT_readout	replicated_human_mouse
mouse_anchor_128000_99032760_102172314	mouse	sample_specific	chr11:99032760-99160760	chr15:102172314-102300314	C (exploratory)	0	2	NO	NO	NO	NO		0	0		none	6	supplement_or_state_specific_validation_optional	singleton_or_sample_level
mouse_anchor_64000_99032760_101148314	mouse	sample_specific	chr11:99032760-99160760	chr15:101148314-101212314	C (exploratory)	0	2	NO	NO	NO	NO		0	0		none	6	supplement_or_state_specific_validation_optional	singleton_or_sample_level
mouse_anchor_128000_99032760_101148314	mouse	mouse_P0_suprabasal_enriched	chr11:99032760-99160760	chr15:101148314-101276314	C (exploratory)	0	1	NO	NO	NO	NO		0	0		none	3	supplement_or_state_specific_validation_optional	singleton_or_sample_level
mouse_anchor_256000_100568760_102172314	mouse	mouse_P0_suprabasal_enriched	chr11:100568760-100824760	chr15:102172314-102428314	C (exploratory)	0	1	NO	NO	NO	NO		0	0		none	3	supplement_or_state_specific_validation_optional	singleton_or_sample_level
mouse_anchor_64000_100440760_102236314	mouse	mouse_P0_suprabasal_enriched	chr11:100440760-100504760	chr15:102236314-102300314	C (exploratory)	0	1	NO	NO	NO	NO		0	0		none	3	supplement_or_state_specific_validation_optional	singleton_or_sample_level
